# Deep mutational scanning of *Pneumocystis jirovecii* dihydrofolate reductase reveals allosteric mechanism of resistance to an antifolate

**DOI:** 10.1101/2023.09.27.559786

**Authors:** Francois D. Rouleau, Alexandre K Dubé, Isabelle Gagnon-Arsenault, Soham Dibyachintan, Alicia Pageau, Philippe C Després, Patrick Lagüe, Christian R Landry

## Abstract

*Pneumocystis jirovecii* is a fungal pathogen that causes pneumocystis pneumonia, a disease that mainly affects immunocompromised individuals. This fungus has historically been hard to study because of our inability to grow it *in vitro*. One of the main drug targets in *P. jirovecii* is its dihydrofolate reductase (PjDHFR). Here, by using functional complementation of the baker’s yeast ortholog, we show that PjDHFR can be inhibited by the antifolate methotrexate in a dose-dependent manner. Using deep mutational scanning of PjDHFR, we identify mutations conferring resistance to methotrexate. Thirty-one sites spanning the protein have at least one mutation that leads to resistance, for a total of 355 high-confidence resistance mutations. Most resistance-inducing mutations are found inside the active site, and many are structurally equivalent to mutations known to lead to resistance to different antifolates in other organisms. Some sites show specific resistance mutations, where only a single substitution confers resistance, whereas others are more permissive, as several substitutions at these sites confer resistance. Surprisingly, one of the permissive sites (F199) is without direct contact to either ligand or cofactor, suggesting that it acts through an allosteric mechanism. Modeling changes in binding energy between F199 mutants and drug shows that most mutations destabilize interactions between the protein and the drug. This evidence points towards a more important role of this position in resistance than previously estimated and highlights potential unknown allosteric mechanisms of resistance to antifolate in DHFRs. Our results offer unprecedented resources for the interpretation of mutation effects in the main drug target of an uncultivable fungal pathogen.

**Author summary:** The study of uncultivable microorganisms has always been a challenge. Such is the case of the human-specific pathogen *Pneumocystis jirovecii,* the causative agent of pneumocystis pneumonia. *P. jirovecii* is insensitive to classical antifungal drugs, making options for treatment and prophylaxis limited. In recent years, more and more cases of *P. jirovecii* infections have become resistant to treatment, highlighting the need to study and understand this pathogen’s mechanisms of resistance. Here, we use a yeast strain expressing *P. jirovecii*’s DHFR as a reporter for resistance to an antifolate, one of the drug families used to treat infections. We observed that this DHFR was sensitive to methotrexate, a powerful antifolate, in a quantitative manner. Then, by using a large-scale mutational assay, we identified virtually all single mutations that confer this protein resistance to methotrexate. While any of them have also been reported in other eukaryotes, we find new mutations at positions of the protein not previously known to confer resistance or to be in contact with this competitive inhibitor. Overall, our results are a comprehensive portrait of this DHFR’s resistance to methotrexate.
