## Supplementary material for "Deep mutational scanning of *Pneumocystis jirovecii* dihydrofolate reductase reveals allosteric mechanism of resistance to an antifolate": Analyzed data from screening in DMSO condition

Columns:
A) Index
B) Nucleotide sequence of the fragment/mutant
C) Amino acid sequence of the fragment/mutant
D) Identify wild type sequence
E) T0 replicate 1 read count
F) T0 replicate 2 read count
G) T0 replicate 3 read count
H) Selection condition replicate 1 read count
I) Selection condition replicate 2 read count
J) Selection condition replicate 3 read count
K) Codon at this position in WT sequence
L) Amino acid at this position in WT sequence
M) Position along the protein
N) Amino acid at this position in this mutant
O) codon at this position in this mutant
P) Relative frequency of this mutant in T0 replicate 1
Q) Relative frequency of this mutant in T0 replicate 2
R) Relative frequency of this mutant in T0 replicate 3
S) Relative frequency of this mutant in selection condition replicate 1
T) Relative frequency of this mutant in selection condition replicate 2
U) Relative frequency of this mutant in selection condition replicate 2
V) Log2 relative frequency of this mutant in T0 replicate 1
W) Log2 relative frequency of this mutant in T0 replicate 2
X) Log2 relative frequency of this mutant in T0 replicate 3
Y) Log2 relative frequency of this mutant in selection condition replicate 1
Z) Log2 relative frequency of this mutant in selection condition replicate 2
AA) Log2 relative frequency of this mutant in selection condition replicate 3
AB) Log2 fold-change between T0 and selection condition replicate 1
AC) Log2 fold-change between T0 and selection condition replicate 2
AD) Log2 fold-change between T0 and selection condition replicate 3
AE) Median log2 fold change across replicates
AF) Fragment from which this mutant is part (for sequencing)
AG) Number of mitotic generations for replicate 1
AH) Number of mitotic generations for replicate 2
AI) Number of mitotic generations for replicate 3
AJ) Median selection coefficient (CoS, coefficient of selection). Used as final value for study.
AK) Selection coefficient measured for this mutant in replicate 1
AL) Selection coefficient measured for this mutant in replicate 2
AM) Selection coefficient measured for this mutant in replicate 3
AN) Nature of the substitution (Substitution, stop, silent, WT)
