## Supplementary material for "Deep mutational scanning of *Pneumocystis jirovecii* dihydrofolate reductase reveals allosteric mechanism of resistance to an antifolate": Annotation card of DHFR mutations that cause resistance to some antifolates

### Sheet: Curration_file
first author name	journal	year	pubmedid	species	gene or protein name	accession number for protein name	source (NCBI, uniprot, ensembl, etc)	drug	mutation (ex. E14D)	degree of evidence	MIC if provided or fold or any quantitative measure	curator	notes
Schweitzer	J Biol. Chem.	1989	2684985	Homo sapiens	hDHFR			Methotrexate	F31S	9		Francois D. Rouleau	F31S, little effect on steady state kinetics, 100 fold increase in dissociation to MTX. F31 and F34 reported in hydrophobic interactions with ligand. Both mutations confer resistance but have different effect on catalysis.
Schweitzer	J Biol. Chem.	1989	2684985	Homo sapiens	hDHFR			Methotrexate	F34S	9		Francois D. Rouleau	F34S, large decrease in steady state kinetics, 80 000 fold increase in dissociation to MTX. F31 and F34 reported in hydrophobic interactions with ligand. Both mutations confer resistance but have different effect on catalysis.
Thompson	Biochemistry	1991	1907850	Homo sapiens	hDHFR			Methotrexate	R70K	9		Francois D. Rouleau	pH dependent effect of this mutation on KD and Kcat
Blakley	Chemistry and Biology of Pteridines and Folates pp 473–479 (Book)	1993	8304162	Homo sapiens	hDHFR			Methotrexate	F31S	7		Francois D. Rouleau
Blakley	Chemistry and Biology of Pteridines and Folates pp 473–479 (Book)	1993	8304162	Mesocricetus auratus	HamsterDHFR			Methotrexate	L22F	7		Francois D. Rouleau
Blakley	Chemistry and Biology of Pteridines and Folates pp 473–479 (Book)	1993	8304162	Mus musculus	mDHFR			Methotrexate	L22R	7		Francois D. Rouleau
Blakley	Chemistry and Biology of Pteridines and Folates pp 473–479 (Book)	1993	8304162	Mus musculus	mDHFR			Methotrexate	F31W	7		Francois D. Rouleau
Thillet	J Biol. Chem.	1988	3045118	Mus musculus	mDHFR			Methotrexate	F34L	9		Francois D. Rouleau
Thillet	J Biol. Chem.	1988	3045118	Mus musculus	mDHFR			Methotrexate	V115P	9		Francois D. Rouleau
Thillet	J Biol. Chem.	1988	3045118	Mus musculus	mDHFR			Methotrexate	F31G	9		Francois D. Rouleau
Chunduru	J Biol. Chem.	1994	8144541	Homo sapiens	hDHFR			Methotrexate	F31A	9		Francois D. Rouleau
Chunduru	J Biol. Chem.	1994	8144541	Homo sapiens	hDHFR			Methotrexate	F31S	9		Francois D. Rouleau
Chunduru	J Biol. Chem.	1994	8144541	Homo sapiens	hDHFR			Methotrexate	F31L	-9		Francois D. Rouleau	Small to no effect on resistance
Chunduru	J Biol. Chem.	1994	8144541	Homo sapiens	hDHFR			Methotrexate	F31V	-9		Francois D. Rouleau	Small to no effect on resistance
Chunduru	J Biol. Chem.	1994	8144541	Homo sapiens	hDHFR			Methotrexate	F31T	-9		Francois D. Rouleau	Small to no effect on resistance
Lewis	J Biol. Chem.	1995	7890613	Mus musculus	mDHFR			Methotrexate	L22R	9		Francois D. Rouleau	Multiple mutant has increased resistance
Volpato	J Mol. Biol.	2007	17868689	Homo sapiens	hDHFR			Methotrexate	F31P	9	110nM	Francois D. Rouleau
Volpato	J Mol. Biol.	2007	17868689	Homo sapiens	hDHFR			Methotrexate	F31G, Q35N	9	570nM	Francois D. Rouleau
Volpato	J Mol. Biol.	2007	17868689	Homo sapiens	hDHFR			Methotrexate	F31P, Q35N	9	470nM	Francois D. Rouleau
Volpato	J Mol. Biol.	2007	17868689	Homo sapiens	hDHFR			Methotrexate	F31P, Q35E	9	470nM	Francois D. Rouleau
Volpato	J Mol. Biol.	2007	17868689	Homo sapiens	hDHFR			Methotrexate	F31R, Q35E	9	3100nM	Francois D. Rouleau
Volpato	J Mol. Biol.	2007	17868689	Homo sapiens	hDHFR			Methotrexate	F31S, Q35E	9	930nM	Francois D. Rouleau
Volpato	J Mol. Biol.	2007	17868689	Homo sapiens	hDHFR			Methotrexate	F31R, F34A, Q35N	9	550nM	Francois D. Rouleau
Volpato	J Mol. Biol.	2007	17868689	Homo sapiens	hDHFR			Methotrexate	F31R, F34T, Q35S	9	4500nM	Francois D. Rouleau
Volpato	J Mol. Biol.	2007	17868689	Homo sapiens	hDHFR			Methotrexate	F31R, F34T, Q35R	9	3500nM	Francois D. Rouleau
Volpato	J Mol. Biol.	2007	17868689	Homo sapiens	hDHFR			Methotrexate	F31A, F34V, Q35H	9	4400nM	Francois D. Rouleau
Dicker	PNAS	1993	8265628	Mus musculus	mDHFR			Methotrexate	G15W	8		Francois D. Rouleau
McCollum	Antimicrobial Agents Chemotherapy	2007	17283199	Plasmodium falciparum	PfDHFR			Pyrimethamine	C50R, N51L, S108N	7		Francois D. Rouleau
Eccleston	biorXiv	2022		Plasmodium falciparum	PfDHFR			Pyrimethamine	N51L, C59R, S108N, I164L	7		Francois D. Rouleau
Thillet	J Biol. Chem.	1988	3045118	Mus musculus	mDHFR			Trimethoprim	I7L	9		Francois D. Rouleau
Thillet	J Biol. Chem.	1988	3045118	Mus musculus	mDHFR			Trimethoprim	L22R	9		Francois D. Rouleau
Thillet	J Biol. Chem.	1988	3045118	Mus musculus	mDHFR			Trimethoprim	W24R	9		Francois D. Rouleau
Thillet	J Biol. Chem.	1988	3045118	Mus musculus	mDHFR			Trimethoprim	F31S	9		Francois D. Rouleau
Thillet	J Biol. Chem.	1988	3045118	Mus musculus	mDHFR			Trimethoprim	F31R	9		Francois D. Rouleau
Thillet	J Biol. Chem.	1988	3045118	Mus musculus	mDHFR			Trimethoprim	F34L	9		Francois D. Rouleau
Thillet	J Biol. Chem.	1988	3045118	Mus musculus	mDHFR			Trimethoprim	Q35R	9		Francois D. Rouleau
Thillet	J Biol. Chem.	1988	3045118	Mus musculus	mDHFR			Trimethoprim	Q35P	9		Francois D. Rouleau
Thillet	J Biol. Chem.	1988	3045118	Mus musculus	mDHFR			Trimethoprim	V115P	9		Francois D. Rouleau
Thillet	J Biol. Chem.	1988	3045118	Mus musculus	mDHFR			Trimethoprim	T136V	9		Francois D. Rouleau
Wróbel	The journal of antibiotics	2019	31578455	Staphylococcus aureus	SaDHFR			Trimethoprim	F98Y	7	64 fold	Francois D. Rouleau
Cammarata	Chemical Science	2017	29967675	Escherichia coli	folA			Trimethoprim	P21L	9		Francois D. Rouleau
Cammarata	Chemical Science	2017	29967675	Escherichia coli	folA			Trimethoprim	W30R	9		Francois D. Rouleau
Tamer	Mol Biol Evol	2019	30982891	Escherichia coli	folA	1rx2	PDB	Trimethoprim	I5F	7		Francois D. Rouleau	Mutations in promoter increased protein expression and compensated for mutations that reduced activity.
Tamer	Mol Biol Evol	2019	30982891	Escherichia coli	folA	1rx2	PDB	Trimethoprim	M20I	7		Francois D. Rouleau	Mutations in promoter increased protein expression and compensated for mutations that reduced activity.
Tamer	Mol Biol Evol	2019	30982891	Escherichia coli	folA	1rx2	PDB	Trimethoprim	P21L	7		Francois D. Rouleau	Mutations in promoter increased protein expression and compensated for mutations that reduced activity.
Tamer	Mol Biol Evol	2019	30982891	Escherichia coli	folA	1rx2	PDB	Trimethoprim	A26T	7		Francois D. Rouleau	Mutations in promoter increased protein expression and compensated for mutations that reduced activity.
Tamer	Mol Biol Evol	2019	30982891	Escherichia coli	folA	1rx2	PDB	Trimethoprim	D275	7		Francois D. Rouleau	Mutations in promoter increased protein expression and compensated for mutations that reduced activity.
Tamer	Mol Biol Evol	2019	30982891	Escherichia coli	folA	1rx2	PDB	Trimethoprim	L28R	7		Francois D. Rouleau	Mutations in promoter increased protein expression and compensated for mutations that reduced activity.
Tamer	Mol Biol Evol	2019	30982891	Escherichia coli	folA	1rx2	PDB	Trimethoprim	W30R	7		Francois D. Rouleau	Mutations in promoter increased protein expression and compensated for mutations that reduced activity.
Tamer	Mol Biol Evol	2019	30982891	Escherichia coli	folA	1rx2	PDB	Trimethoprim	W30G	7		Francois D. Rouleau	Mutations in promoter increased protein expression and compensated for mutations that reduced activity.
Tamer	Mol Biol Evol	2019	30982891	Escherichia coli	folA	1rx2	PDB	Trimethoprim	I94L	7		Francois D. Rouleau	Mutations in promoter increased protein expression and compensated for mutations that reduced activity.
Tamer	Mol Biol Evol	2019	30982891	Escherichia coli	folA	1rx2	PDB	Trimethoprim	R98P	7		Francois D. Rouleau	Mutations in promoter increased protein expression and compensated for mutations that reduced activity.
Tamer	Mol Biol Evol	2019	30982891	Escherichia coli	folA	1rx2	PDB	Trimethoprim	F153S	7		Francois D. Rouleau	Mutations in promoter increased protein expression and compensated for mutations that reduced activity.
Queener	Antimicrobial Agents Chemotherapy	2013	23896474	Pneumocystis jirovecii	PjDHFR			Trimethoprim	T14A; P26Q	7	3 fold	Francois D. Rouleau
Queener	Antimicrobial Agents Chemotherapy	2013	23896474	Pneumocystis jirovecii	PjDHFR			Trimethoprim	N23S	7	1.2 fold	Francois D. Rouleau
Queener	Antimicrobial Agents Chemotherapy	2013	23896474	Pneumocystis jirovecii	PjDHFR			Trimethoprim	S31F	7	10 fold	Francois D. Rouleau
Queener	Antimicrobial Agents Chemotherapy	2013	23896474	Pneumocystis jirovecii	PjDHFR			Trimethoprim	F36C	7	100 fold	Francois D. Rouleau
Queener	Antimicrobial Agents Chemotherapy	2013	23896474	Pneumocystis jirovecii	PjDHFR			Trimethoprim	L65P	7	20 fold	Francois D. Rouleau
Queener	Antimicrobial Agents Chemotherapy	2013	23896474	Pneumocystis jirovecii	PjDHFR			Trimethoprim	F36C; L65P	7	450 fold	Francois D. Rouleau
Queener	Antimicrobial Agents Chemotherapy	2013	23896474	Pneumocystis jirovecii	PjDHFR			Trimethoprim	S37T	7	0.8 fold	Francois D. Rouleau
Queener	Antimicrobial Agents Chemotherapy	2013	23896474	Pneumocystis jirovecii	PjDHFR			Trimethoprim	A67V	7	10 fold	Francois D. Rouleau
Queener	Antimicrobial Agents Chemotherapy	2013	23896474	Pneumocystis jirovecii	PjDHFR			Trimethoprim	A67V; C166Y	7	4 fold	Francois D. Rouleau
Queener	Antimicrobial Agents Chemotherapy	2013	23896474	Pneumocystis jirovecii	PjDHFR			Trimethoprim	R59G; A67V	7	40 fold	Francois D. Rouleau
Queener	Antimicrobial Agents Chemotherapy	2013	23896474	Pneumocystis jirovecii	PjDHFR			Trimethoprim	V79I	7	4 fold	Francois D. Rouleau
Queener	Antimicrobial Agents Chemotherapy	2013	23896474	Pneumocystis jirovecii	PjDHFR			Trimethoprim	S106P	7	1.5 fold	Francois D. Rouleau
Queener	Antimicrobial Agents Chemotherapy	2013	23896474	Pneumocystis jirovecii	PjDHFR			Trimethoprim	S106P; S127G	7	1.5 fold	Francois D. Rouleau
Queener	Antimicrobial Agents Chemotherapy	2013	23896474	Pneumocystis jirovecii	PjDHFR			Trimethoprim	T144A	7	5 fold	Francois D. Rouleau
Queener	Antimicrobial Agents Chemotherapy	2013	23896474	Pneumocystis jirovecii	PjDHFR			Trimethoprim	144A; K171E	7	2 fold	Francois D. Rouleau
Queener	Antimicrobial Agents Chemotherapy	2013	23896474	Pneumocystis jirovecii	PjDHFR			Trimethoprim	D153V	7	3 fold	Francois D. Rouleau
Queener	Antimicrobial Agents Chemotherapy	2013	23896474	Pneumocystis jirovecii	PjDHFR			Trimethoprim	I158V	7	6 fold	Francois D. Rouleau
Queener	Antimicrobial Agents Chemotherapy	2013	23896474	Pneumocystis jirovecii	PjDHFR			Trimethoprim	C166Y	7	4.5 fold	Francois D. Rouleau
Queener	Antimicrobial Agents Chemotherapy	2013	23896474	Pneumocystis jirovecii	PjDHFR			Trimethoprim	R170G	7	1.5 fold	Francois D. Rouleau
Guomundsdottir	EBioMedicine	2021	34902789	Escherichia coli	folA			Trimethoprim	W30R	7		Francois D. Rouleau
Guomundsdottir	EBioMedicine	2021	34902789	Escherichia coli	folA			Trimethoprim	PfolA, C>T 58bp upstream of the gene	7		Francois D. Rouleau

### Sheet: Degree_of_evidence
Evidence support code	Description
1	Mutation* created in the same species background and effect on resistance confirmed by measurement
2	Mutation created in the same gene but expressed in another species with potentially non endogenous level of expression
3	Effect of mutation quantified by Deep Mutational Scanning and bulk competition or similar approach such as random mutagenesis
4	Mutation identified by experimental evolution and high frequency of independent evolution suggests it causes resistance
5	Deletion of the gene causes resistance
6	Overexpression or duplication of the gene causes resistance
7	GWAS: significant association between mutation and resistance in population	CLINICAL
8	Mutation identified in a 'natural' strain that is resistant but with no specific validation beyond this point; considered as strong candidate mutation because of annotations or other indirect evidence
9	Mutation effect investigated in vitro
-1	Mutation tested but showed not to cause resistance; add comments if needed
	*nucleotide or amino acid substitution or indel in coding or regulatory region. Excludes duplication and deletions of entire genes
