## Supplementary material for "Deep mutational scanning of *Pneumocystis jirovecii* dihydrofolate reductase reveals allosteric mechanism of resistance to an antifolate": Detailed media recipe used in this study

### Sheet: Sheet1
Media
	YPD
	Ingredient	Quantity for 1L	Final concentration
	Yeast extract	10g	0.01
	Tryptone+B5:B9	20g	0.02
	Glucose	20g	0.02
	Agar	20g	0.02
	Synthetic (Sc)
	Ingredient	Quantity for 1L	Final concentration
	Yeast nitrogen base without amino acids, without ammonium sulfate	1.74g	0.00174
	Glucose	20g	0.02
	Drop-out mix	*	*
	Nitrogen source	**	**
	Monosodium glutamate	1g	0.001
*Depends on the dropout
**Depends on the nitrogen source
	Solid PCA
	Ingredient	Quantity for 1L	Final concentration
	H20	415mL	x
	Yeast nitrogen base without amino acids, without ammonium sulfate	6.69g	0.00669
	H20	415mL	x
Flask 1	Noble agar	25g	0.025
	Glucose 40%	50mL	0.02
Flask 2	Liquid Dropout 10x (-ade)	100mL	1x
	DMSO	20mL	0.02
Other	or (For MTX 4ug/mL condition)
	Methotrexate in DMSO (0.2mg/mL)	20ml	4ug/mL (2% DMSO)
Drug	or (For MTX 20ug/mL condition)
	Methotrexate in DMSO (1mg/mL)	20mL	20ug/mL (2% DMSO)
	Liquid PCA
	Ingredient	Quantity for 1L	Final concentration
	H20	415mL	x
	Yeast nitrogen base without amino acids, without ammonium sulfate	6.69g	0.00669
	H20	315mL	x
Flask 1	Glucose 40%	50mL	0.02
	Liquid Dropout 10x (-ade)	100mL	1x
Flask 2	DMSO	20mL	0.02
Other	or (For MTX 4ug/mL condition)
	Methotrexate in DMSO (0.2mg/mL)	20ml	4ug/mL (2% DMSO)
Drug	or (For MTX 20ug/mL condition)
	Methotrexate in DMSO (1mg/mL)	20mL	20ug/mL (2% DMSO)
	In H20	10% of final volume	0.01 OD600
Cells (At 1.0 OD600)
