## Supplementary material for "Deep mutational scanning of *Pneumocystis jirovecii* dihydrofolate reductase reveals allosteric mechanism of resistance to an antifolate": Detailed PCR conditions used in this study

### Sheet: Sheet1
PCR mix and cycles
BioShop Taq DNA Polymerase	Component	Amount (uL)			Cycle
					Temperature (°C)	Time (s)	Repeats
	Molecular grade H20	17.35			94	180
	Provided buffer (5x)	5			94	30	35x
	Oligo F (10uM)	0.5			54	15
	Oligo R (10uM)	0.5			72	60s/kb
	dNTP mix	0.5			72	180
	Enzyme	0.15			4	hold
	Template (15ng/uL)	1
	Total volume	25
KAPA HiFi hotstart DNA polymerase	Component	Amount (uL)			Cycle
					Temperature (°C)	Time (s)	Repeats
	Molecular grade H20	16.25			94	180
	Provided buffer (5x)	5			94	30	30x
	Oligo F (10uM)	0.75			60	15
	Oligo R (10uM)	0.75			72	30s/kb
	dNTP mix	0.75			72	180
	Enzyme	0.5			4	hold
	Template (15ng/uL)	1
	Total volume	25
Library amplification for MiSeq
KAPA HiFi hotstart DNA polymerase	Component	Amount (uL)			Cycle
					Temperature (°C)	Time (s)	Repeats
	Molecular grade H20	16.25			98	180
	Provided buffer (5x)	5			98	30	18x
	Oligo F (10uM)	0.75			61	15
	Oligo R (10uM)	0.75			72	35
	dNTP mix	0.75			72	180
	Enzyme	0.5			4	hold
	Template (15ng/uL)	1
	Total volume	25
