## Supplementary material for "Deep mutational scanning of *Pneumocystis jirovecii* dihydrofolate reductase reveals allosteric mechanism of resistance to an antifolate": Detailed plasmids used in this study

### Sheet: Sheet1
Plasmids
Name	Backbone	Backbone origin	Insert	Selection	Insert origin	Ref
pAG416-GPD-ccdB	pAG416-GPD-ccdB	Susan Lindquist Lab: S cerevisiae Advanced Gateway Destination Vectors	Base pAG416-GPD-ccdB backbone (ccdB cassette)	URA3	x	Addgene plasmid # 14148
pAG416-GPD-PjDHFR	pAG416-GPD-ccdB	Susan Lindquist Lab: S cerevisiae Advanced Gateway Destination Vectors	P. jirovecii DHFR codon optimized for S. cerevisiae	URA3	This study	This study
pAG416-GPD-ScDHFR	pAG416-GPD-ccdB	Susan Lindquist Lab: S cerevisiae Advanced Gateway Destination Vectors	S. cerevisiae DHFR	URA3	This study	This study
pAG416-GPD-mDHFR	pAG416-GPD-ccdB	Susan Lindquist Lab: S cerevisiae Advanced Gateway Destination Vectors	MTX resistant mouse DHFR codon optimized for S. cerevisiae (L22F and F31S)	URA3	This study	This study
pCas-ScDFR1	pCas-Empty	Ryan et al. 2016	gRNA of interest	Hygromicin	This study	Ryan et al. 2016
pGEST-linker-fulllength-DHFR-HYG_B	pGEST		Full length mDHFR	Hygromicin	x	x
pAG416-GPD-PjDHFR-C3xFLAG	pAG416-GPD-PjDHFR	This study	PjDHFR tagged in C-terminal with 3xFLAG tag	URA3	This study	This study
pAG416-GPD-PjDHFR-C3xFLAG_M33P	pAG416-GPD-PjDHFR	This study	PjDHFR tagged in C-terminal with 3xFLAG tag with mutation M33P	URA3	This study	This study
pAG416-GPD-PjDHFR-C3xFLAG_F199P	pAG416-GPD-PjDHFR	This study	PjDHFR tagged in C-terminal with 3xFLAG tag with mutation F199P	URA3	This study	This study
pAG416-GPD-ScDHFR-C3xFLAG	pAG416-GPD-ScDHFR	This study	ScDHFR tagged in C-terminal with 3xFLAG tag	URA3	This study	This study
pAG416-GPD-PjDHFR-N1xFLAG-noMet	pAG416-GPD-PjDHFR	This study	PjDHFR tagged in N-terminal with 1xFLAG tag without PjDFHR methionine between linker and CDS	URA3	This study	This study
pAG416-GPD-PjDHFR-N1xFLAG-Met	pAG416-GPD-PjDHFR	This study	PjDHFR tagged in N-terminal with 1xFLAG tag with PjDFHR methionine between linker and CDS	URA3	This study	This study
p3-3xFLAG-KanMX	x		Vector for amplification of 3xFLAG cassette for tagging in C-terminal	Amp	x	x
pAG416-GPD-PjDHFR-I10*	pAG416-GPD-PjDHFR	This study	P. jirovecii DHFR codon optimized for S. cerevisiae with manually reconstructed mutantion I10*	URA3	This study	This study
pAG416-GPD-PjDHFR-I10H	pAG416-GPD-PjDHFR	This study	P. jirovecii DHFR codon optimized for S. cerevisiae with manually reconstructed mutantion I10H	URA3	This study	This study
pAG416-GPD-PjDHFR-I10R	pAG416-GPD-PjDHFR	This study	P. jirovecii DHFR codon optimized for S. cerevisiae with manually reconstructed mutantion I10R	URA3	This study	This study
pAG416-GPD-PjDHFR-V11Q	pAG416-GPD-PjDHFR	This study	P. jirovecii DHFR codon optimized for S. cerevisiae with manually reconstructed mutantion V11Q	URA3	This study	This study
pAG416-GPD-PjDHFR-V11R	pAG416-GPD-PjDHFR	This study	P. jirovecii DHFR codon optimized for S. cerevisiae with manually reconstructed mutantion V11R	URA3	This study	This study
pAG416-GPD-PjDHFR-I19H	pAG416-GPD-PjDHFR	This study	P. jirovecii DHFR codon optimized for S. cerevisiae with manually reconstructed mutantion I19H	URA3	This study	This study
pAG416-GPD-PjDHFR-I19P	pAG416-GPD-PjDHFR	This study	P. jirovecii DHFR codon optimized for S. cerevisiae with manually reconstructed mutantion I19P	URA3	This study	This study
pAG416-GPD-PjDHFR-W27* (TAG)	pAG416-GPD-PjDHFR	This study	P. jirovecii DHFR codon optimized for S. cerevisiae with manually reconstructed mutantion W27* (TAG)	URA3	This study	This study
pAG416-GPD-PjDHFR-W27* (TAA)	pAG416-GPD-PjDHFR	This study	P. jirovecii DHFR codon optimized for S. cerevisiae with manually reconstructed mutantion W27* (TAA)	URA3	This study	This study
pAG416-GPD-PjDHFR-M33* (TAG)	pAG416-GPD-PjDHFR	This study	P. jirovecii DHFR codon optimized for S. cerevisiae with manually reconstructed mutantion M33* (TAG)	URA3	This study	This study
pAG416-GPD-PjDHFR-M33* (TAA)	pAG416-GPD-PjDHFR	This study	P. jirovecii DHFR codon optimized for S. cerevisiae with manually reconstructed mutantion M33* (TAA)	URA3	This study	This study
pAG416-GPD-PjDHFR-M33P	pAG416-GPD-PjDHFR	This study	P. jirovecii DHFR codon optimized for S. cerevisiae with manually reconstructed mutantion M33P	URA3	This study	This study
pAG416-GPD-PjDHFR-M33W	pAG416-GPD-PjDHFR	This study	P. jirovecii DHFR codon optimized for S. cerevisiae with manually reconstructed mutantion M33W	URA3	This study	This study
pAG416-GPD-PjDHFR-M33Y	pAG416-GPD-PjDHFR	This study	P. jirovecii DHFR codon optimized for S. cerevisiae with manually reconstructed mutantion M33Y	URA3	This study	This study
pAG416-GPD-PjDHFR-F35N	pAG416-GPD-PjDHFR	This study	P. jirovecii DHFR codon optimized for S. cerevisiae with manually reconstructed mutantion F35N	URA3	This study	This study
pAG416-GPD-PjDHFR-F35D	pAG416-GPD-PjDHFR	This study	P. jirovecii DHFR codon optimized for S. cerevisiae with manually reconstructed mutantion F35D	URA3	This study	This study
pAG416-GPD-PjDHFR-G58Q	pAG416-GPD-PjDHFR	This study	P. jirovecii DHFR codon optimized for S. cerevisiae with manually reconstructed mutantion G58Q	URA3	This study	This study
pAG416-GPD-PjDHFR-G58D	pAG416-GPD-PjDHFR	This study	P. jirovecii DHFR codon optimized for S. cerevisiae with manually reconstructed mutantion G58D	URA3	This study	This study
pAG416-GPD-PjDHFR-G58*	pAG416-GPD-PjDHFR	This study	P. jirovecii DHFR codon optimized for S. cerevisiae with manually reconstructed mutantion G58*	URA3	This study	This study
pAG416-GPD-PjDHFR-D110W	pAG416-GPD-PjDHFR	This study	P. jirovecii DHFR codon optimized for S. cerevisiae with manually reconstructed mutantion D110W	URA3	This study	This study
pAG416-GPD-PjDHFR-D110M	pAG416-GPD-PjDHFR	This study	P. jirovecii DHFR codon optimized for S. cerevisiae with manually reconstructed mutantion D110M	URA3	This study	This study
pAG416-GPD-PjDHFR-S111E	pAG416-GPD-PjDHFR	This study	P. jirovecii DHFR codon optimized for S. cerevisiae with manually reconstructed mutantion S111E	URA3	This study	This study
pAG416-GPD-PjDHFR-S111V	pAG416-GPD-PjDHFR	This study	P. jirovecii DHFR codon optimized for S. cerevisiae with manually reconstructed mutantion S111V	URA3	This study	This study
pAG416-GPD-PjDHFR-I123L	pAG416-GPD-PjDHFR	This study	P. jirovecii DHFR codon optimized for S. cerevisiae with manually reconstructed mutantion I123L	URA3	This study	This study
pAG416-GPD-PjDHFR-I123K	pAG416-GPD-PjDHFR	This study	P. jirovecii DHFR codon optimized for S. cerevisiae with manually reconstructed mutantion I123K	URA3	This study	This study
pAG416-GPD-PjDHFR-G124A	pAG416-GPD-PjDHFR	This study	P. jirovecii DHFR codon optimized for S. cerevisiae with manually reconstructed mutantion G124A	URA3	This study	This study
pAG416-GPD-PjDHFR-G124S	pAG416-GPD-PjDHFR	This study	P. jirovecii DHFR codon optimized for S. cerevisiae with manually reconstructed mutantion G124S	URA3	This study	This study
pAG416-GPD-PjDHFR-G124L	pAG416-GPD-PjDHFR	This study	P. jirovecii DHFR codon optimized for S. cerevisiae with manually reconstructed mutantion G124L	URA3	This study	This study
pAG416-GPD-PjDHFR-G124* (TAA)	pAG416-GPD-PjDHFR	This study	P. jirovecii DHFR codon optimized for S. cerevisiae with manually reconstructed mutantion G124* (TAA)	URA3	This study	This study
pAG416-GPD-PjDHFR-G124* (TAG)	pAG416-GPD-PjDHFR	This study	P. jirovecii DHFR codon optimized for S. cerevisiae with manually reconstructed mutantion G124* (TAG)	URA3	This study	This study
pAG416-GPD-PjDHFR-G126P	pAG416-GPD-PjDHFR	This study	P. jirovecii DHFR codon optimized for S. cerevisiae with manually reconstructed mutantion G126P	URA3	This study	This study
pAG416-GPD-PjDHFR-G126T	pAG416-GPD-PjDHFR	This study	P. jirovecii DHFR codon optimized for S. cerevisiae with manually reconstructed mutantion G126T	URA3	This study	This study
pAG416-GPD-PjDHFR-G126L	pAG416-GPD-PjDHFR	This study	P. jirovecii DHFR codon optimized for S. cerevisiae with manually reconstructed mutantion G126L	URA3	This study	This study
pAG416-GPD-PjDHFR-C129Y	pAG416-GPD-PjDHFR	This study	P. jirovecii DHFR codon optimized for S. cerevisiae with manually reconstructed mutantion C129Y	URA3	This study	This study
pAG416-GPD-PjDHFR-C129E	pAG416-GPD-PjDHFR	This study	P. jirovecii DHFR codon optimized for S. cerevisiae with manually reconstructed mutantion C129E	URA3	This study	This study
pAG416-GPD-PjDHFR-I142W	pAG416-GPD-PjDHFR	This study	P. jirovecii DHFR codon optimized for S. cerevisiae with manually reconstructed mutantion I142W	URA3	This study	This study
pAG416-GPD-PjDHFR-I142G	pAG416-GPD-PjDHFR	This study	P. jirovecii DHFR codon optimized for S. cerevisiae with manually reconstructed mutantion I142G	URA3	This study	This study
pAG416-GPD-PjDHFR-T144P	pAG416-GPD-PjDHFR	This study	P. jirovecii DHFR codon optimized for S. cerevisiae with manually reconstructed mutantion T144P	URA3	This study	This study
pAG416-GPD-PjDHFR-V145*	pAG416-GPD-PjDHFR	This study	P. jirovecii DHFR codon optimized for S. cerevisiae with manually reconstructed mutantion V145*	URA3	This study	This study
pAG416-GPD-PjDHFR-N148P	pAG416-GPD-PjDHFR	This study	P. jirovecii DHFR codon optimized for S. cerevisiae with manually reconstructed mutantion N148P	URA3	This study	This study
pAG416-GPD-PjDHFR-R170*	pAG416-GPD-PjDHFR	This study	P. jirovecii DHFR codon optimized for S. cerevisiae with manually reconstructed mutantion R170*	URA3	This study	This study
pAG416-GPD-PjDHFR-I196F	pAG416-GPD-PjDHFR	This study	P. jirovecii DHFR codon optimized for S. cerevisiae with manually reconstructed mutantion I196F	URA3	This study	This study
pAG416-GPD-PjDHFR-I196W	pAG416-GPD-PjDHFR	This study	P. jirovecii DHFR codon optimized for S. cerevisiae with manually reconstructed mutantion I196W	URA3	This study	This study
pAG416-GPD-PjDHFR-F199P	pAG416-GPD-PjDHFR	This study	P. jirovecii DHFR codon optimized for S. cerevisiae with manually reconstructed mutantion F199P	URA3	This study	This study
pAG416-GPD-PjDHFR-F199E	pAG416-GPD-PjDHFR	This study	P. jirovecii DHFR codon optimized for S. cerevisiae with manually reconstructed mutantion F199E	URA3	This study	This study
pAG416-GPD-PjDHFR-F199* (TAG)	pAG416-GPD-PjDHFR	This study	P. jirovecii DHFR codon optimized for S. cerevisiae with manually reconstructed mutantion F199* (TAG)	URA3	This study	This study
pAG416-GPD-PjDHFR-F199* (TAA)	pAG416-GPD-PjDHFR	This study	P. jirovecii DHFR codon optimized for S. cerevisiae with manually reconstructed mutantion F199* (TAA)	URA3	This study	This study
pAG416-GPD-PjDHFR-D32W	pAG416-GPD-PjDHFR	This study	P. jirovecii DHFR codon optimized for S. cerevisiae with manually reconstructed mutantion D32W	URA3	This study	This study
pAG416-PjDHFR-mEGFP	pAG416-GPD-PjDHFR	This study	P. jirovecii DHFR codon optimized for S. cerevisiae with mEGFP in C-terminal	URA3	This study	This study
pAG416-PjDHFR-mEGFP-I10H	pAG416-PjDHFR-mEGFP	This study	P. jirovecii DHFR codon optimized for S. cerevisiae with mEGFP in C-terminal with mutation I10H	URA3	This study	This study
pAG416-PjDHFR-mEGFP-I10R	pAG416-PjDHFR-mEGFP	This study	P. jirovecii DHFR codon optimized for S. cerevisiae with mEGFP in C-terminal with mutation I10R	URA3	This study	This study
pAG416-PjDHFR-mEGFP-M33P	pAG416-PjDHFR-mEGFP	This study	P. jirovecii DHFR codon optimized for S. cerevisiae with mEGFP in C-terminal with mutation M33P	URA3	This study	This study
pAG416-PjDHFR-mEGFP-G58Q	pAG416-PjDHFR-mEGFP	This study	P. jirovecii DHFR codon optimized for S. cerevisiae with mEGFP in C-terminal with mutation G58Q	URA3	This study	This study
pAG416-PjDHFR-mEGFP-D110W	pAG416-PjDHFR-mEGFP	This study	P. jirovecii DHFR codon optimized for S. cerevisiae with mEGFP in C-terminal with mutation D110W	URA3	This study	This study
pAG416-PjDHFR-mEGFP-G124S	pAG416-PjDHFR-mEGFP	This study	P. jirovecii DHFR codon optimized for S. cerevisiae with mEGFP in C-terminal with mutation G124S	URA3	This study	This study
pAG416-PjDHFR-mEGFP-G124L	pAG416-PjDHFR-mEGFP	This study	P. jirovecii DHFR codon optimized for S. cerevisiae with mEGFP in C-terminal with mutation G124L	URA3	This study	This study
pAG416-PjDHFR-mEGFP-I142G	pAG416-PjDHFR-mEGFP	This study	P. jirovecii DHFR codon optimized for S. cerevisiae with mEGFP in C-terminal with mutation I142G	URA3	This study	This study
pAG416-PjDHFR-mEGFP-F199E	pAG416-PjDHFR-mEGFP	This study	P. jirovecii DHFR codon optimized for S. cerevisiae with mEGFP in C-terminal with mutation F199E	URA3	This study	This study
pAG416-PjDHFR-mEGFP-F199P	pAG416-PjDHFR-mEGFP	This study	P. jirovecii DHFR codon optimized for S. cerevisiae with mEGFP in C-terminal with mutation F199P	URA3	This study	This study
pAG416-mEGFP	pAG416-mEGFP	This study	mEGFP	URA3	This study	This study
