## Supplementary material for "Deep mutational scanning of *Pneumocystis jirovecii* dihydrofolate reductase reveals allosteric mechanism of resistance to an antifolate": Detailed oligos used in this study

### Sheet: Sheet1
Oligos
Name	Sequence	Use_with	Description
DFR1_KO_F	TAATAAGAGAAATTGAAGAGCGCAACGAACTACGAGCATGcgtacgctgcaggtcgac	DFR1_KO_R	Oligo F to amplify cassette HPHNT1 from pFA-HPHNT1
DFR1_KO_R	TTTAACATATTAAAAAAAATATACGGGCGGAGAGGTTTCAatcgatgaattcgagctcg	DFR1_KO_F	Oligo R to amplify cassette HPHNT1 from pFA-HPHNT1
DFR1_KO_valid_F	GCGATGATCTTGACCCATCC	DFR1_KO_valid_F	Oligo F to confirm deletion of DFR1
DFR1_KO_valid_R	GAAAGAAAGATCGGACTCAGACAG	DFR1_KO_valid_R	Oligo R to confirm deletion of DFR1
Pj_to_pAG_F	aacaccagaacttagtttcgacggATGGACTGGCAAAAGTCCTT	Pj_to_pAG_R	Oligo F to amplify PjDHFR and clone into digested pAG416GPD-ccdB
Pj_to_pAG_R	GAGCGCAACGAACTACGAGCATGGACTGGCAAAAGTCCTT	Pj_to_pAG_F	Oligo R to amplify PjDHFR and clone into digested pAG416GPD-ccdB
pAG_insert_F	cggtaggtattgattgtaattctg	pAG_insert_R	Olig F to sequence any insert within pAG416GPD cloning site
pAG_insert_R	ggagggcgtgaatgtaagcgtgac	pAG_insert_F	Olig R to sequence any insert within pAG416GPD cloning site
Sc_to_pAG_F	aacaccagaacttagtttcgacggATGGCTGGAGGAAAGATTC	Sc_to_pAG_R	Oligo F to amplify ScDHFR and clone into digested pAG416GPD-ccdB
Sc_to_pAG_R	tgactcgaggtcgacggtatcgatTCATTTACGATTGTATAGAG	Sc_to_pAG_F	Oligo R to amplify ScDHFR and clone into digested pAG416GPD-ccdB
Murine_to_pAG_F	aacaccagaacttagtttcgacggATGGTTCGACCATTGAACTGCATC	Murin_to_pAG_R	Oligo F to amplify mDHFR and clone into digested pAG416GPD-ccdB
Murin_to_pAG_R	tgactcgaggtcgacggtatcgatTTAGTCTTTCTTCTCGTAGACTTC	Murine_to_pAG_F	Oligo F to amplify mDHFR and clone into digested pAG416GPD-ccdB
Mega_1_R	CAATCTACTGTGTTCCATAGCAGCC	Any mutagenesis primers from fragment 1	Olig R for megaprimer generation for fragment 1 of PjDHFR
Mega_2_R	ttaGATGTCACGAATCCACATTTCG	Any mutagenesis primers from fragment 2	Olig R for megaprimer generation for fragment 2 of PjDHFR
Mega_3_R	gagcgtcccaaaaccttctcaagc	Any mutagenesis primers from fragment 3	Olig R for megaprimer generation for fragment 3 of PjDHFR
Lib_seq_F1_F	CCATACGAGCACATTACGGaacaccagaacttagtttcgacgg	Lib_seq_F1_R	Oligo F to amplify PjDHFR fragment 1 and add comon sites for MiSeq sequencing
Lib_seq_F1_R	CTTGACTGAGCGACTGAGGCAAGACTTCTTGTCTGGAGATGAC	Lib_seq_F1_F	Oligo R to amplify PjDHFR fragment 1 and add comon sites for MiSeq sequencing
Lib_seq_F2_F	CCATACGAGCACATTACGGAACGTCGTTTTGATGGGTCGTAAG	Lib_seq_F2_R	Oligo F to amplify PjDHFR fragment 2 and add comon sites for MiSeq sequencing
Lib_seq_F2_R	CTTGACTGAGCGACTGAGGAAGACATCACAGTCAACTTCGTTG	Lib_seq_F2_F	Oligo R to amplify PjDHFR fragment 2 and add comon sites for MiSeq sequencing
Lib_seq_F3_F	CCATACGAGCACATTACGGCGTTATCGGTGGCGGTGAATTGTG	Lib_seq_F3_R	Oligo F to amplify PjDHFR fragment 3 and add comon sites for MiSeq sequencing
Lib_seq_F3_R	CTTGACTGAGCGACTGAGGtgactcgaggtcgacggtatcgat	Lib_seq_F3_F	Oligo R to amplify PjDHFR fragment 3 and add comon sites for MiSeq sequencing
Valid_master_F	cggtaggtattgattgtaattctg	Any R_valid	Master oligo F for fusion PCR of validations
Valid_master_R	ggagggcgtgaatgtaagcgtgac	Any F_valid	Master oligo R for fusion PCR of validations
I10*_F_valid	AAGTCCTTAACTTTGTAGGTTGCTTTGACTTTG	Valid_master_R	Oligo F to amplify one of the fusion fragment to construct validation mutants - I10*
I10H_F_valid	AAGTCCTTAACTTTGCATGTTGCTTTGACTTTG	Valid_master_R	Oligo F to amplify one of the fusion fragment to construct validation mutants - I10H
I10R_F_valid	AAGTCCTTAACTTTGAGGGTTGCTTTGACTTTG	Valid_master_R	Oligo F to amplify one of the fusion fragment to construct validation mutants - I10R
V11Q_F_valid	TCCTTAACTTTGATCCAGGCTTTGACTTTGTCT	Valid_master_R	Oligo F to amplify one of the fusion fragment to construct validation mutants - V11Q
V11R_F_valid	TCCTTAACTTTGATCCGGGCTTTGACTTTGTCT	Valid_master_R	Oligo F to amplify one of the fusion fragment to construct validation mutants - V11R
I19H_F_valid	ACTTTGTCTAGAGGTCATGGTTTGAAAAACGAC	Valid_master_R	Oligo F to amplify one of the fusion fragment to construct validation mutants - I19H
I19P_F_valid	ACTTTGTCTAGAGGTCCTGGTTTGAAAAACGAC	Valid_master_R	Oligo F to amplify one of the fusion fragment to construct validation mutants - I19P
W27* (TAG)_F_valid	AAAAACGACTTGCCTTAGAAGTTGAAGTCTGAC	Valid_master_R	Oligo F to amplify one of the fusion fragment to construct validation mutants - W27* (TAG)
W27* (TAA)_F_valid	AAAAACGACTTGCCTTAAAAGTTGAAGTCTGAC	Valid_master_R	Oligo F to amplify one of the fusion fragment to construct validation mutants - W27* (TAA)
M33* (TAG)_F_valid	AAGTTGAAGTCTGACTAGATGTTCTTTTCCAGA	Valid_master_R	Oligo F to amplify one of the fusion fragment to construct validation mutants - M33* (TAG)
M33* (TAA)_F_valid	AAGTTGAAGTCTGACTAAATGTTCTTTTCCAGA	Valid_master_R	Oligo F to amplify one of the fusion fragment to construct validation mutants - M33* (TAA)
M33P_F_valid	AAGTTGAAGTCTGACCCGATGTTCTTTTCCAGA	Valid_master_R	Oligo F to amplify one of the fusion fragment to construct validation mutants - M33P
M33W_F_valid	AAGTTGAAGTCTGACTGGATGTTCTTTTCCAGA	Valid_master_R	Oligo F to amplify one of the fusion fragment to construct validation mutants - M33W
M33Y_F_valid	AAGTTGAAGTCTGACTATATGTTCTTTTCCAGA	Valid_master_R	Oligo F to amplify one of the fusion fragment to construct validation mutants - M33Y
F35N_F_valid	AAGTCTGACATGATGAATTTTTCCAGAGTTACT	Valid_master_R	Oligo F to amplify one of the fusion fragment to construct validation mutants - F35N
F35D_F_valid	AAGTCTGACATGATGGATTTTTCCAGAGTTACT	Valid_master_R	Oligo F to amplify one of the fusion fragment to construct validation mutants - F35D
G58Q_F_valid	AACGTCGTTTTGATGCAGCGTAAGACCTGGGAA	Valid_master_R	Oligo F to amplify one of the fusion fragment to construct validation mutants - G58Q
G58D_F_valid	AACGTCGTTTTGATGGATCGTAAGACCTGGGAA	Valid_master_R	Oligo F to amplify one of the fusion fragment to construct validation mutants - G58D
G58*_F_valid	AACGTCGTTTTGATGTAGCGTAAGACCTGGGAA	Valid_master_R	Oligo F to amplify one of the fusion fragment to construct validation mutants - G58*
D110W_F_valid	TTGTCCCAAATCTACTGGTCTACTTCTAAAATC	Valid_master_R	Oligo F to amplify one of the fusion fragment to construct validation mutants - D110W
D110M_F_valid	TTGTCCCAAATCTACATGTCTACTTCTAAAATC	Valid_master_R	Oligo F to amplify one of the fusion fragment to construct validation mutants - D110M
S111E_F_valid	TCCCAAATCTACGATGAGACTTCTAAAATCCAA	Valid_master_R	Oligo F to amplify one of the fusion fragment to construct validation mutants - S111E
S111V_F_valid	TCCCAAATCTACGATGTTACTTCTAAAATCCAA	Valid_master_R	Oligo F to amplify one of the fusion fragment to construct validation mutants - S111V
I123L_F_valid	AACAGAGTTTTCGTTCTGGGTGGCGGTGAATTG	Valid_master_R	Oligo F to amplify one of the fusion fragment to construct validation mutants - I123L
I123K_F_valid	AACAGAGTTTTCGTTAAGGGTGGCGGTGAATTG	Valid_master_R	Oligo F to amplify one of the fusion fragment to construct validation mutants - I123K
G124A_F_valid	AGAGTTTTCGTTATCGCGGGCGGTGAATTGTGT	Valid_master_R	Oligo F to amplify one of the fusion fragment to construct validation mutants - G124A
G124S_F_valid	AGAGTTTTCGTTATCTCTGGCGGTGAATTGTGT	Valid_master_R	Oligo F to amplify one of the fusion fragment to construct validation mutants - G124S
G124L_F_valid	AGAGTTTTCGTTATCCTGGGCGGTGAATTGTGT	Valid_master_R	Oligo F to amplify one of the fusion fragment to construct validation mutants - G124L
G124* (TAA)_F_valid	AGAGTTTTCGTTATCTAAGGCGGTGAATTGTGT	Valid_master_R	Oligo F to amplify one of the fusion fragment to construct validation mutants - G124* (TAA)
G124* (TAG)_F_valid	AGAGTTTTCGTTATCTAGGGCGGTGAATTGTGT	Valid_master_R	Oligo F to amplify one of the fusion fragment to construct validation mutants - G124* (TAG)
G126P_F_valid	TTCGTTATCGGTGGCCCGGAATTGTGTAAGGCT	Valid_master_R	Oligo F to amplify one of the fusion fragment to construct validation mutants - G126P
G126T_F_valid	TTCGTTATCGGTGGCACGGAATTGTGTAAGGCT	Valid_master_R	Oligo F to amplify one of the fusion fragment to construct validation mutants - G126T
G126L_F_valid	TTCGTTATCGGTGGCTTGGAATTGTGTAAGGCT	Valid_master_R	Oligo F to amplify one of the fusion fragment to construct validation mutants - G126L
C129Y_F_valid	GGTGGCGGTGAATTGTATAAGGCTGCTATGGAA	Valid_master_R	Oligo F to amplify one of the fusion fragment to construct validation mutants - C129Y
C129E_F_valid	GGTGGCGGTGAATTGGAGAAGGCTGCTATGGAA	Valid_master_R	Oligo F to amplify one of the fusion fragment to construct validation mutants - C129E
I142W_F_valid	AGATTGAACCGTATCTGGGCCACCGTCATTCAC	Valid_master_R	Oligo F to amplify one of the fusion fragment to construct validation mutants - I142W
I142G_F_valid	AGATTGAACCGTATCGGTGCCACCGTCATTCAC	Valid_master_R	Oligo F to amplify one of the fusion fragment to construct validation mutants - I142G
T144P_F_valid	AACCGTATCATTGCCCCGGTCATTCACAACGAA	Valid_master_R	Oligo F to amplify one of the fusion fragment to construct validation mutants - T144P
V145*_F_valid	CGTATCATTGCCACCTAGATTCACAACGAAGTT	Valid_master_R	Oligo F to amplify one of the fusion fragment to construct validation mutants - V145*
N148P_F_valid	GCCACCGTCATTCACCCGGAAGTTGACTGTGAT	Valid_master_R	Oligo F to amplify one of the fusion fragment to construct validation mutants - N148P
R170*_F_valid	TCCTGTTTGCCATGGTAGAAGCAAGATCACTCC	Valid_master_R	Oligo F to amplify one of the fusion fragment to construct validation mutants - R170*
I196F_F_valid	AATGAAAACGGTTTCTTTTACGAATTCGAAATG	Valid_master_R	Oligo F to amplify one of the fusion fragment to construct validation mutants - I196F
I196W_F_valid	AATGAAAACGGTTTCTGGTACGAATTCGAAATG	Valid_master_R	Oligo F to amplify one of the fusion fragment to construct validation mutants - I196W
F199P_F_valid	GGTTTCATTTACGAACCGGAAATGTGGATTCGT	Valid_master_R	Oligo F to amplify one of the fusion fragment to construct validation mutants - F199P
F199E_F_valid	GGTTTCATTTACGAAGAGGAAATGTGGATTCGT	Valid_master_R	Oligo F to amplify one of the fusion fragment to construct validation mutants - F199E
F199* (TAG)_F_valid	GGTTTCATTTACGAATAGGAAATGTGGATTCGT	Valid_master_R	Oligo F to amplify one of the fusion fragment to construct validation mutants - F199* (TAG)
F199* (TAA)_F_valid	GGTTTCATTTACGAATAAGAAATGTGGATTCGT	Valid_master_R	Oligo F to amplify one of the fusion fragment to construct validation mutants - F199* (TAA)
D32W_F_valid	TGGAAGTTGAAGTCTTGGATGATGTTCTTTTCC	Valid_master_R	Oligo F to amplify one of the fusion fragment to construct validation mutants - D32W
I10*_R_valid	CAAAGTCAAAGCAACCTACAAAGTTAAGGACTT	Valid_master_F	Oligo R to amplify one of the fusion fragment to construct validation mutants - I10*
I10H_R_valid	CAAAGTCAAAGCAACATGCAAAGTTAAGGACTT	Valid_master_F	Oligo R to amplify one of the fusion fragment to construct validation mutants - I10H
I10R_R_valid	CAAAGTCAAAGCAACCCTCAAAGTTAAGGACTT	Valid_master_F	Oligo R to amplify one of the fusion fragment to construct validation mutants - I10R
V11Q_R_valid	AGACAAAGTCAAAGCCTGGATCAAAGTTAAGGA	Valid_master_F	Oligo R to amplify one of the fusion fragment to construct validation mutants - V11Q
V11R_R_valid	AGACAAAGTCAAAGCCCGGATCAAAGTTAAGGA	Valid_master_F	Oligo R to amplify one of the fusion fragment to construct validation mutants - V11R
I19H_R_valid	GTCGTTTTTCAAACCATGACCTCTAGACAAAGT	Valid_master_F	Oligo R to amplify one of the fusion fragment to construct validation mutants - I19H
I19P_R_valid	GTCGTTTTTCAAACCAGGACCTCTAGACAAAGT	Valid_master_F	Oligo R to amplify one of the fusion fragment to construct validation mutants - I19P
W27* (TAG)_R_valid	GTCAGACTTCAACTTCTAAGGCAAGTCGTTTTT	Valid_master_F	Oligo R to amplify one of the fusion fragment to construct validation mutants - W27* (TAG)
W27* (TAA)_R_valid	GTCAGACTTCAACTTTTAAGGCAAGTCGTTTTT	Valid_master_F	Oligo R to amplify one of the fusion fragment to construct validation mutants - W27* (TAA)
M33* (TAG)_R_valid	TCTGGAAAAGAACATCTAGTCAGACTTCAACTT	Valid_master_F	Oligo R to amplify one of the fusion fragment to construct validation mutants - M33* (TAG)
M33* (TAA)_R_valid	TCTGGAAAAGAACATTTAGTCAGACTTCAACTT	Valid_master_F	Oligo R to amplify one of the fusion fragment to construct validation mutants - M33* (TAA)
M33P_R_valid	TCTGGAAAAGAACATCGGGTCAGACTTCAACTT	Valid_master_F	Oligo R to amplify one of the fusion fragment to construct validation mutants - M33P
M33W_R_valid	TCTGGAAAAGAACATCCAGTCAGACTTCAACTT	Valid_master_F	Oligo R to amplify one of the fusion fragment to construct validation mutants - M33W
M33Y_R_valid	TCTGGAAAAGAACATATAGTCAGACTTCAACTT	Valid_master_F	Oligo R to amplify one of the fusion fragment to construct validation mutants - M33Y
F35N_R_valid	AGTAACTCTGGAAAAATTCATCATGTCAGACTT	Valid_master_F	Oligo R to amplify one of the fusion fragment to construct validation mutants - F35N
F35D_R_valid	AGTAACTCTGGAAAAATCCATCATGTCAGACTT	Valid_master_F	Oligo R to amplify one of the fusion fragment to construct validation mutants - F35D
G58Q_R_valid	TTCCCAGGTCTTACGCTGCATCAAAACGACGTT	Valid_master_F	Oligo R to amplify one of the fusion fragment to construct validation mutants - G58Q
G58D_R_valid	TTCCCAGGTCTTACGATCCATCAAAACGACGTT	Valid_master_F	Oligo R to amplify one of the fusion fragment to construct validation mutants - G58D
G58*_R_valid	TTCCCAGGTCTTACGCTACATCAAAACGACGTT	Valid_master_F	Oligo R to amplify one of the fusion fragment to construct validation mutants - G58*
D110W_R_valid	GATTTTAGAAGTAGACCAGTAGATTTGGGACAA	Valid_master_F	Oligo R to amplify one of the fusion fragment to construct validation mutants - D110W
D110M_R_valid	GATTTTAGAAGTAGACATGTAGATTTGGGACAA	Valid_master_F	Oligo R to amplify one of the fusion fragment to construct validation mutants - D110M
S111E_R_valid	TTGGATTTTAGAAGTCTCATCGTAGATTTGGGA	Valid_master_F	Oligo R to amplify one of the fusion fragment to construct validation mutants - S111E
S111V_R_valid	TTGGATTTTAGAAGTAACATCGTAGATTTGGGA	Valid_master_F	Oligo R to amplify one of the fusion fragment to construct validation mutants - S111V
I123L_R_valid	CAATTCACCGCCACCCAGAACGAAAACTCTGTT	Valid_master_F	Oligo R to amplify one of the fusion fragment to construct validation mutants - I123L
I123K_R_valid	CAATTCACCGCCACCCTTAACGAAAACTCTGTT	Valid_master_F	Oligo R to amplify one of the fusion fragment to construct validation mutants - I123K
G124A_R_valid	ACACAATTCACCGCCCGCGATAACGAAAACTCT	Valid_master_F	Oligo R to amplify one of the fusion fragment to construct validation mutants - G124A
G124S_R_valid	ACACAATTCACCGCCAGAGATAACGAAAACTCT	Valid_master_F	Oligo R to amplify one of the fusion fragment to construct validation mutants - G124S
G124L_R_valid	ACACAATTCACCGCCCAGGATAACGAAAACTCT	Valid_master_F	Oligo R to amplify one of the fusion fragment to construct validation mutants - G124L
G124* (TAA)_R_valid	ACACAATTCACCGCCTTAGATAACGAAAACTCT	Valid_master_F	Oligo R to amplify one of the fusion fragment to construct validation mutants - G124* (TAA)
G124* (TAG)_R_valid	ACACAATTCACCGCCCTAGATAACGAAAACTCT	Valid_master_F	Oligo R to amplify one of the fusion fragment to construct validation mutants - G124* (TAG)
G126P_R_valid	AGCCTTACACAATTCCGGGCCACCGATAACGAA	Valid_master_F	Oligo R to amplify one of the fusion fragment to construct validation mutants - G126P
G126T_R_valid	AGCCTTACACAATTCCGTGCCACCGATAACGAA	Valid_master_F	Oligo R to amplify one of the fusion fragment to construct validation mutants - G126T
G126L_R_valid	AGCCTTACACAATTCCAAGCCACCGATAACGAA	Valid_master_F	Oligo R to amplify one of the fusion fragment to construct validation mutants - G126L
C129Y_R_valid	TTCCATAGCAGCCTTATACAATTCACCGCCACC	Valid_master_F	Oligo R to amplify one of the fusion fragment to construct validation mutants - C129Y
C129E_R_valid	TTCCATAGCAGCCTTCTCCAATTCACCGCCACC	Valid_master_F	Oligo R to amplify one of the fusion fragment to construct validation mutants - C129E
I142W_R_valid	GTGAATGACGGTGGCCCAGATACGGTTCAATCT	Valid_master_F	Oligo R to amplify one of the fusion fragment to construct validation mutants - I142W
I142G_R_valid	GTGAATGACGGTGGCACCGATACGGTTCAATCT	Valid_master_F	Oligo R to amplify one of the fusion fragment to construct validation mutants - I142G
T144P_R_valid	TTCGTTGTGAATGACCGGGGCAATGATACGGTT	Valid_master_F	Oligo R to amplify one of the fusion fragment to construct validation mutants - T144P
V145*_R_valid	AACTTCGTTGTGAATCTAGGTGGCAATGATACG	Valid_master_F	Oligo R to amplify one of the fusion fragment to construct validation mutants - V145*
N148P_R_valid	ATCACAGTCAACTTCCGGGTGAATGACGGTGGC	Valid_master_F	Oligo R to amplify one of the fusion fragment to construct validation mutants - N148P
R170*_R_valid	GGAGTGATCTTGCTTCTACCATGGCAAACAGGA	Valid_master_F	Oligo R to amplify one of the fusion fragment to construct validation mutants - R170*
I196F_R_valid	CATTTCGAATTCGTAAAAGAAACCGTTTTCATT	Valid_master_F	Oligo R to amplify one of the fusion fragment to construct validation mutants - I196F
I196W_R_valid	CATTTCGAATTCGTACCAGAAACCGTTTTCATT	Valid_master_F	Oligo R to amplify one of the fusion fragment to construct validation mutants - I196W
F199P_R_valid	ACGAATCCACATTTCCGGTTCGTAAATGAAACC	Valid_master_F	Oligo R to amplify one of the fusion fragment to construct validation mutants - F199P
F199E_R_valid	ACGAATCCACATTTCCTCTTCGTAAATGAAACC	Valid_master_F	Oligo R to amplify one of the fusion fragment to construct validation mutants - F199E
F199* (TAG)_R_valid	ACGAATCCACATTTCCTATTCGTAAATGAAACC	Valid_master_F	Oligo R to amplify one of the fusion fragment to construct validation mutants - F199* (TAG)
F199* (TAA)_R_valid	ACGAATCCACATTTCTTATTCGTAAATGAAACC	Valid_master_F	Oligo R to amplify one of the fusion fragment to construct validation mutants - F199* (TAA)
D32W_R_valid	GGAAAAGAACATCATCCAAGACTTCAACTTCCA	Valid_master_F	Oligo R to amplify one of the fusion fragment to construct validation mutants - D32W
MF1_P-Jirovecii_DHFR-DMS_primer_position_2	tttcgacggATGNNKTGGCAAAAGTCCTTA	Mega_1_R	Forward primer for DMS at associated position
MF1_P-Jirovecii_DHFR-DMS_primer_position_3	cgacggATGGACNNKCAAAAGTCCTTAACT	Mega_1_R	Forward primer for DMS at associated position
MF1_P-Jirovecii_DHFR-DMS_primer_position_4	cggATGGACTGGNNKAAGTCCTTAACTTTG	Mega_1_R	Forward primer for DMS at associated position
MF1_P-Jirovecii_DHFR-DMS_primer_position_5	ATGGACTGGCAANNKTCCTTAACTTTGATC	Mega_1_R	Forward primer for DMS at associated position
MF1_P-Jirovecii_DHFR-DMS_primer_position_6	GACTGGCAAAAGNNKTTAACTTTGATCGTT	Mega_1_R	Forward primer for DMS at associated position
MF1_P-Jirovecii_DHFR-DMS_primer_position_7	TGGCAAAAGTCCNNKACTTTGATCGTTGCT	Mega_1_R	Forward primer for DMS at associated position
MF1_P-Jirovecii_DHFR-DMS_primer_position_8	CAAAAGTCCTTANNKTTGATCGTTGCTTTG	Mega_1_R	Forward primer for DMS at associated position
MF1_P-Jirovecii_DHFR-DMS_primer_position_9	AAGTCCTTAACTNNKATCGTTGCTTTGACT	Mega_1_R	Forward primer for DMS at associated position
MF1_P-Jirovecii_DHFR-DMS_primer_position_10	TCCTTAACTTTGNNKGTTGCTTTGACTTTG	Mega_1_R	Forward primer for DMS at associated position
MF1_P-Jirovecii_DHFR-DMS_primer_position_11	TTAACTTTGATCNNKGCTTTGACTTTGTCT	Mega_1_R	Forward primer for DMS at associated position
MF1_P-Jirovecii_DHFR-DMS_primer_position_12	ACTTTGATCGTTNNKTTGACTTTGTCTAGA	Mega_1_R	Forward primer for DMS at associated position
MF1_P-Jirovecii_DHFR-DMS_primer_position_13	TTGATCGTTGCTNNKACTTTGTCTAGAGGT	Mega_1_R	Forward primer for DMS at associated position
MF1_P-Jirovecii_DHFR-DMS_primer_position_14	ATCGTTGCTTTGNNKTTGTCTAGAGGTATT	Mega_1_R	Forward primer for DMS at associated position
MF1_P-Jirovecii_DHFR-DMS_primer_position_15	GTTGCTTTGACTNNKTCTAGAGGTATTGGT	Mega_1_R	Forward primer for DMS at associated position
MF1_P-Jirovecii_DHFR-DMS_primer_position_16	GCTTTGACTTTGNNKAGAGGTATTGGTTTG	Mega_1_R	Forward primer for DMS at associated position
MF1_P-Jirovecii_DHFR-DMS_primer_position_17	TTGACTTTGTCTNNKGGTATTGGTTTGAAA	Mega_1_R	Forward primer for DMS at associated position
MF1_P-Jirovecii_DHFR-DMS_primer_position_18	ACTTTGTCTAGANNKATTGGTTTGAAAAAC	Mega_1_R	Forward primer for DMS at associated position
MF1_P-Jirovecii_DHFR-DMS_primer_position_19	TTGTCTAGAGGTNNKGGTTTGAAAAACGAC	Mega_1_R	Forward primer for DMS at associated position
MF1_P-Jirovecii_DHFR-DMS_primer_position_20	TCTAGAGGTATTNNKTTGAAAAACGACTTG	Mega_1_R	Forward primer for DMS at associated position
MF1_P-Jirovecii_DHFR-DMS_primer_position_21	AGAGGTATTGGTNNKAAAAACGACTTGCCT	Mega_1_R	Forward primer for DMS at associated position
MF1_P-Jirovecii_DHFR-DMS_primer_position_22	GGTATTGGTTTGNNKAACGACTTGCCTTGG	Mega_1_R	Forward primer for DMS at associated position
MF1_P-Jirovecii_DHFR-DMS_primer_position_23	ATTGGTTTGAAANNKGACTTGCCTTGGAAG	Mega_1_R	Forward primer for DMS at associated position
MF1_P-Jirovecii_DHFR-DMS_primer_position_24	GGTTTGAAAAACNNKTTGCCTTGGAAGTTG	Mega_1_R	Forward primer for DMS at associated position
MF1_P-Jirovecii_DHFR-DMS_primer_position_25	TTGAAAAACGACNNKCCTTGGAAGTTGAAG	Mega_1_R	Forward primer for DMS at associated position
MF1_P-Jirovecii_DHFR-DMS_primer_position_26	AAAAACGACTTGNNKTGGAAGTTGAAGTCT	Mega_1_R	Forward primer for DMS at associated position
MF1_P-Jirovecii_DHFR-DMS_primer_position_27	AACGACTTGCCTNNKAAGTTGAAGTCTGAC	Mega_1_R	Forward primer for DMS at associated position
MF1_P-Jirovecii_DHFR-DMS_primer_position_28	GACTTGCCTTGGNNKTTGAAGTCTGACATG	Mega_1_R	Forward primer for DMS at associated position
MF1_P-Jirovecii_DHFR-DMS_primer_position_29	TTGCCTTGGAAGNNKAAGTCTGACATGATG	Mega_1_R	Forward primer for DMS at associated position
MF1_P-Jirovecii_DHFR-DMS_primer_position_30	CCTTGGAAGTTGNNKTCTGACATGATGTTC	Mega_1_R	Forward primer for DMS at associated position
MF1_P-Jirovecii_DHFR-DMS_primer_position_31	TGGAAGTTGAAGNNKGACATGATGTTCTTT	Mega_1_R	Forward primer for DMS at associated position
MF1_P-Jirovecii_DHFR-DMS_primer_position_32	AAGTTGAAGTCTNNKATGATGTTCTTTTCC	Mega_1_R	Forward primer for DMS at associated position
MF1_P-Jirovecii_DHFR-DMS_primer_position_33	TTGAAGTCTGACNNKATGTTCTTTTCCAGA	Mega_1_R	Forward primer for DMS at associated position
MF1_P-Jirovecii_DHFR-DMS_primer_position_34	AAGTCTGACATGNNKTTCTTTTCCAGAGTT	Mega_1_R	Forward primer for DMS at associated position
MF1_P-Jirovecii_DHFR-DMS_primer_position_35	TCTGACATGATGNNKTTTTCCAGAGTTACT	Mega_1_R	Forward primer for DMS at associated position
MF1_P-Jirovecii_DHFR-DMS_primer_position_36	GACATGATGTTCNNKTCCAGAGTTACTTCT	Mega_1_R	Forward primer for DMS at associated position
MF1_P-Jirovecii_DHFR-DMS_primer_position_37	ATGATGTTCTTTNNKAGAGTTACTTCTGGT	Mega_1_R	Forward primer for DMS at associated position
MF1_P-Jirovecii_DHFR-DMS_primer_position_38	ATGTTCTTTTCCNNKGTTACTTCTGGTCTG	Mega_1_R	Forward primer for DMS at associated position
MF1_P-Jirovecii_DHFR-DMS_primer_position_39	TTCTTTTCCAGANNKACTTCTGGTCTGTTG	Mega_1_R	Forward primer for DMS at associated position
MF1_P-Jirovecii_DHFR-DMS_primer_position_40	TTTTCCAGAGTTNNKTCTGGTCTGTTGGTC	Mega_1_R	Forward primer for DMS at associated position
MF1_P-Jirovecii_DHFR-DMS_primer_position_41	TCCAGAGTTACTNNKGGTCTGTTGGTCACC	Mega_1_R	Forward primer for DMS at associated position
MF1_P-Jirovecii_DHFR-DMS_primer_position_42	AGAGTTACTTCTNNKCTGTTGGTCACCAGA	Mega_1_R	Forward primer for DMS at associated position
MF1_P-Jirovecii_DHFR-DMS_primer_position_43	GTTACTTCTGGTNNKTTGGTCACCAGATCA	Mega_1_R	Forward primer for DMS at associated position
MF1_P-Jirovecii_DHFR-DMS_primer_position_44	ACTTCTGGTCTGNNKGTCACCAGATCAACC	Mega_1_R	Forward primer for DMS at associated position
MF1_P-Jirovecii_DHFR-DMS_primer_position_45	TCTGGTCTGTTGNNKACCAGATCAACCGGT	Mega_1_R	Forward primer for DMS at associated position
MF1_P-Jirovecii_DHFR-DMS_primer_position_46	GGTCTGTTGGTCNNKAGATCAACCGGTCAA	Mega_1_R	Forward primer for DMS at associated position
MF1_P-Jirovecii_DHFR-DMS_primer_position_47	CTGTTGGTCACCNNKTCAACCGGTCAAATG	Mega_1_R	Forward primer for DMS at associated position
MF1_P-Jirovecii_DHFR-DMS_primer_position_48	TTGGTCACCAGANNKACCGGTCAAATGAAC	Mega_1_R	Forward primer for DMS at associated position
MF1_P-Jirovecii_DHFR-DMS_primer_position_49	GTCACCAGATCANNKGGTCAAATGAACGTC	Mega_1_R	Forward primer for DMS at associated position
MF1_P-Jirovecii_DHFR-DMS_primer_position_50	ACCAGATCAACCNNKCAAATGAACGTCGTT	Mega_1_R	Forward primer for DMS at associated position
MF1_P-Jirovecii_DHFR-DMS_primer_position_51	AGATCAACCGGTNNKATGAACGTCGTTTTG	Mega_1_R	Forward primer for DMS at associated position
MF1_P-Jirovecii_DHFR-DMS_primer_position_52	TCAACCGGTCAANNKAACGTCGTTTTGATG	Mega_1_R	Forward primer for DMS at associated position
MF1_P-Jirovecii_DHFR-DMS_primer_position_53	ACCGGTCAAATGNNKGTCGTTTTGATGGGT	Mega_1_R	Forward primer for DMS at associated position
MF1_P-Jirovecii_DHFR-DMS_primer_position_54	GGTCAAATGAACNNKGTTTTGATGGGTCGT	Mega_1_R	Forward primer for DMS at associated position
MF1_P-Jirovecii_DHFR-DMS_primer_position_55	CAAATGAACGTCNNKTTGATGGGTCGTAAG	Mega_1_R	Forward primer for DMS at associated position
MF1_P-Jirovecii_DHFR-DMS_primer_position_56	ATGAACGTCGTTNNKATGGGTCGTAAGACC	Mega_1_R	Forward primer for DMS at associated position
MF1_P-Jirovecii_DHFR-DMS_primer_position_57	AACGTCGTTTTGNNKGGTCGTAAGACCTGG	Mega_1_R	Forward primer for DMS at associated position
MF1_P-Jirovecii_DHFR-DMS_primer_position_58	GTCGTTTTGATGNNKCGTAAGACCTGGGAA	Mega_1_R	Forward primer for DMS at associated position
MF1_P-Jirovecii_DHFR-DMS_primer_position_59	GTTTTGATGGGTNNKAAGACCTGGGAATCT	Mega_1_R	Forward primer for DMS at associated position
MF1_P-Jirovecii_DHFR-DMS_primer_position_60	TTGATGGGTCGTNNKACCTGGGAATCTTTA	Mega_1_R	Forward primer for DMS at associated position
MF1_P-Jirovecii_DHFR-DMS_primer_position_61	ATGGGTCGTAAGNNKTGGGAATCTTTACCA	Mega_1_R	Forward primer for DMS at associated position
MF1_P-Jirovecii_DHFR-DMS_primer_position_62	GGTCGTAAGACCNNKGAATCTTTACCAGCT	Mega_1_R	Forward primer for DMS at associated position
MF1_P-Jirovecii_DHFR-DMS_primer_position_63	CGTAAGACCTGGNNKTCTTTACCAGCTCAT	Mega_1_R	Forward primer for DMS at associated position
MF1_P-Jirovecii_DHFR-DMS_primer_position_64	AAGACCTGGGAANNKTTACCAGCTCATTCT	Mega_1_R	Forward primer for DMS at associated position
MF1_P-Jirovecii_DHFR-DMS_primer_position_65	ACCTGGGAATCTNNKCCAGCTCATTCTAGA	Mega_1_R	Forward primer for DMS at associated position
MF1_P-Jirovecii_DHFR-DMS_primer_position_66	TGGGAATCTTTANNKGCTCATTCTAGACCA	Mega_1_R	Forward primer for DMS at associated position
MF1_P-Jirovecii_DHFR-DMS_primer_position_67	GAATCTTTACCANNKCATTCTAGACCATTA	Mega_1_R	Forward primer for DMS at associated position
MF1_P-Jirovecii_DHFR-DMS_primer_position_68	TCTTTACCAGCTNNKTCTAGACCATTAAAG	Mega_1_R	Forward primer for DMS at associated position
MF1_P-Jirovecii_DHFR-DMS_primer_position_69	TTACCAGCTCATNNKAGACCATTAAAGAAC	Mega_1_R	Forward primer for DMS at associated position
MF1_P-Jirovecii_DHFR-DMS_primer_position_70	CCAGCTCATTCTNNKCCATTAAAGAACAGA	Mega_1_R	Forward primer for DMS at associated position
MF1_P-Jirovecii_DHFR-DMS_primer_position_71	GCTCATTCTAGANNKTTAAAGAACAGAATC	Mega_1_R	Forward primer for DMS at associated position
MF1_P-Jirovecii_DHFR-DMS_primer_position_72	CATTCTAGACCANNKAAGAACAGAATCAAC	Mega_1_R	Forward primer for DMS at associated position
MF1_P-Jirovecii_DHFR-DMS_primer_position_73	TCTAGACCATTANNKAACAGAATCAACGTT	Mega_1_R	Forward primer for DMS at associated position
MF2_P-Jirovecii_DHFR-DMS_primer_position_74	AGACCATTAAAGNNKAGAATCAACGTTGTC	Mega_2_R	Forward primer for DMS at associated position
MF2_P-Jirovecii_DHFR-DMS_primer_position_75	CCATTAAAGAACNNKATCAACGTTGTCATC	Mega_2_R	Forward primer for DMS at associated position
MF2_P-Jirovecii_DHFR-DMS_primer_position_76	TTAAAGAACAGANNKAACGTTGTCATCTCC	Mega_2_R	Forward primer for DMS at associated position
MF2_P-Jirovecii_DHFR-DMS_primer_position_77	AAGAACAGAATCNNKGTTGTCATCTCCAGA	Mega_2_R	Forward primer for DMS at associated position
MF2_P-Jirovecii_DHFR-DMS_primer_position_78	AACAGAATCAACNNKGTCATCTCCAGACAA	Mega_2_R	Forward primer for DMS at associated position
MF2_P-Jirovecii_DHFR-DMS_primer_position_79	AGAATCAACGTTNNKATCTCCAGACAAGAA	Mega_2_R	Forward primer for DMS at associated position
MF2_P-Jirovecii_DHFR-DMS_primer_position_80	ATCAACGTTGTCNNKTCCAGACAAGAAGTC	Mega_2_R	Forward primer for DMS at associated position
MF2_P-Jirovecii_DHFR-DMS_primer_position_81	AACGTTGTCATCNNKAGACAAGAAGTCTTG	Mega_2_R	Forward primer for DMS at associated position
MF2_P-Jirovecii_DHFR-DMS_primer_position_82	GTTGTCATCTCCNNKCAAGAAGTCTTGGAT	Mega_2_R	Forward primer for DMS at associated position
MF2_P-Jirovecii_DHFR-DMS_primer_position_83	GTCATCTCCAGANNKGAAGTCTTGGATTTA	Mega_2_R	Forward primer for DMS at associated position
MF2_P-Jirovecii_DHFR-DMS_primer_position_84	ATCTCCAGACAANNKGTCTTGGATTTAGGT	Mega_2_R	Forward primer for DMS at associated position
MF2_P-Jirovecii_DHFR-DMS_primer_position_85	TCCAGACAAGAANNKTTGGATTTAGGTGGT	Mega_2_R	Forward primer for DMS at associated position
MF2_P-Jirovecii_DHFR-DMS_primer_position_86	AGACAAGAAGTCNNKGATTTAGGTGGTGGT	Mega_2_R	Forward primer for DMS at associated position
MF2_P-Jirovecii_DHFR-DMS_primer_position_87	CAAGAAGTCTTGNNKTTAGGTGGTGGTGCT	Mega_2_R	Forward primer for DMS at associated position
MF2_P-Jirovecii_DHFR-DMS_primer_position_88	GAAGTCTTGGATNNKGGTGGTGGTGCTTAC	Mega_2_R	Forward primer for DMS at associated position
MF2_P-Jirovecii_DHFR-DMS_primer_position_89	GTCTTGGATTTANNKGGTGGTGCTTACCAC	Mega_2_R	Forward primer for DMS at associated position
MF2_P-Jirovecii_DHFR-DMS_primer_position_90	TTGGATTTAGGTNNKGGTGCTTACCACGCT	Mega_2_R	Forward primer for DMS at associated position
MF2_P-Jirovecii_DHFR-DMS_primer_position_91	GATTTAGGTGGTNNKGCTTACCACGCTAGA	Mega_2_R	Forward primer for DMS at associated position
MF2_P-Jirovecii_DHFR-DMS_primer_position_92	TTAGGTGGTGGTNNKTACCACGCTAGATCT	Mega_2_R	Forward primer for DMS at associated position
MF2_P-Jirovecii_DHFR-DMS_primer_position_93	GGTGGTGGTGCTNNKCACGCTAGATCTTTG	Mega_2_R	Forward primer for DMS at associated position
MF2_P-Jirovecii_DHFR-DMS_primer_position_94	GGTGGTGCTTACNNKGCTAGATCTTTGGAC	Mega_2_R	Forward primer for DMS at associated position
MF2_P-Jirovecii_DHFR-DMS_primer_position_95	GGTGCTTACCACNNKAGATCTTTGGACGAT	Mega_2_R	Forward primer for DMS at associated position
MF2_P-Jirovecii_DHFR-DMS_primer_position_96	GCTTACCACGCTNNKTCTTTGGACGATGCC	Mega_2_R	Forward primer for DMS at associated position
MF2_P-Jirovecii_DHFR-DMS_primer_position_97	TACCACGCTAGANNKTTGGACGATGCCCTA	Mega_2_R	Forward primer for DMS at associated position
MF2_P-Jirovecii_DHFR-DMS_primer_position_98	CACGCTAGATCTNNKGACGATGCCCTAGCC	Mega_2_R	Forward primer for DMS at associated position
MF2_P-Jirovecii_DHFR-DMS_primer_position_99	GCTAGATCTTTGNNKGATGCCCTAGCCTTG	Mega_2_R	Forward primer for DMS at associated position
MF2_P-Jirovecii_DHFR-DMS_primer_position_100	AGATCTTTGGACNNKGCCCTAGCCTTGTTG	Mega_2_R	Forward primer for DMS at associated position
MF2_P-Jirovecii_DHFR-DMS_primer_position_101	TCTTTGGACGATNNKCTAGCCTTGTTGTCC	Mega_2_R	Forward primer for DMS at associated position
MF2_P-Jirovecii_DHFR-DMS_primer_position_102	TTGGACGATGCCNNKGCCTTGTTGTCCCAA	Mega_2_R	Forward primer for DMS at associated position
MF2_P-Jirovecii_DHFR-DMS_primer_position_103	GACGATGCCCTANNKTTGTTGTCCCAAATC	Mega_2_R	Forward primer for DMS at associated position
MF2_P-Jirovecii_DHFR-DMS_primer_position_104	GATGCCCTAGCCNNKTTGTCCCAAATCTAC	Mega_2_R	Forward primer for DMS at associated position
MF2_P-Jirovecii_DHFR-DMS_primer_position_105	GCCCTAGCCTTGNNKTCCCAAATCTACGAT	Mega_2_R	Forward primer for DMS at associated position
MF2_P-Jirovecii_DHFR-DMS_primer_position_106	CTAGCCTTGTTGNNKCAAATCTACGATTCT	Mega_2_R	Forward primer for DMS at associated position
MF2_P-Jirovecii_DHFR-DMS_primer_position_107	GCCTTGTTGTCCNNKATCTACGATTCTACT	Mega_2_R	Forward primer for DMS at associated position
MF2_P-Jirovecii_DHFR-DMS_primer_position_108	TTGTTGTCCCAANNKTACGATTCTACTTCT	Mega_2_R	Forward primer for DMS at associated position
MF2_P-Jirovecii_DHFR-DMS_primer_position_109	TTGTCCCAAATCNNKGATTCTACTTCTAAA	Mega_2_R	Forward primer for DMS at associated position
MF2_P-Jirovecii_DHFR-DMS_primer_position_110	TCCCAAATCTACNNKTCTACTTCTAAAATC	Mega_2_R	Forward primer for DMS at associated position
MF2_P-Jirovecii_DHFR-DMS_primer_position_111	CAAATCTACGATNNKACTTCTAAAATCCAA	Mega_2_R	Forward primer for DMS at associated position
MF2_P-Jirovecii_DHFR-DMS_primer_position_112	ATCTACGATTCTNNKTCTAAAATCCAATTG	Mega_2_R	Forward primer for DMS at associated position
MF2_P-Jirovecii_DHFR-DMS_primer_position_113	TACGATTCTACTNNKAAAATCCAATTGAAC	Mega_2_R	Forward primer for DMS at associated position
MF2_P-Jirovecii_DHFR-DMS_primer_position_114	GATTCTACTTCTNNKATCCAATTGAACAGA	Mega_2_R	Forward primer for DMS at associated position
MF2_P-Jirovecii_DHFR-DMS_primer_position_115	TCTACTTCTAAANNKCAATTGAACAGAGTT	Mega_2_R	Forward primer for DMS at associated position
MF2_P-Jirovecii_DHFR-DMS_primer_position_116	ACTTCTAAAATCNNKTTGAACAGAGTTTTC	Mega_2_R	Forward primer for DMS at associated position
MF2_P-Jirovecii_DHFR-DMS_primer_position_117	TCTAAAATCCAANNKAACAGAGTTTTCGTT	Mega_2_R	Forward primer for DMS at associated position
MF2_P-Jirovecii_DHFR-DMS_primer_position_118	AAAATCCAATTGNNKAGAGTTTTCGTTATC	Mega_2_R	Forward primer for DMS at associated position
MF2_P-Jirovecii_DHFR-DMS_primer_position_119	ATCCAATTGAACNNKGTTTTCGTTATCGGT	Mega_2_R	Forward primer for DMS at associated position
MF2_P-Jirovecii_DHFR-DMS_primer_position_120	CAATTGAACAGANNKTTCGTTATCGGTGGC	Mega_2_R	Forward primer for DMS at associated position
MF2_P-Jirovecii_DHFR-DMS_primer_position_121	TTGAACAGAGTTNNKGTTATCGGTGGCGGT	Mega_2_R	Forward primer for DMS at associated position
MF2_P-Jirovecii_DHFR-DMS_primer_position_122	AACAGAGTTTTCNNKATCGGTGGCGGTGAA	Mega_2_R	Forward primer for DMS at associated position
MF2_P-Jirovecii_DHFR-DMS_primer_position_123	AGAGTTTTCGTTNNKGGTGGCGGTGAATTG	Mega_2_R	Forward primer for DMS at associated position
MF2_P-Jirovecii_DHFR-DMS_primer_position_124	GTTTTCGTTATCNNKGGCGGTGAATTGTGT	Mega_2_R	Forward primer for DMS at associated position
MF2_P-Jirovecii_DHFR-DMS_primer_position_125	TTCGTTATCGGTNNKGGTGAATTGTGTAAG	Mega_2_R	Forward primer for DMS at associated position
MF2_P-Jirovecii_DHFR-DMS_primer_position_126	GTTATCGGTGGCNNKGAATTGTGTAAGGCT	Mega_2_R	Forward primer for DMS at associated position
MF2_P-Jirovecii_DHFR-DMS_primer_position_127	ATCGGTGGCGGTNNKTTGTGTAAGGCTGCT	Mega_2_R	Forward primer for DMS at associated position
MF2_P-Jirovecii_DHFR-DMS_primer_position_128	GGTGGCGGTGAANNKTGTAAGGCTGCTATG	Mega_2_R	Forward primer for DMS at associated position
MF2_P-Jirovecii_DHFR-DMS_primer_position_129	GGCGGTGAATTGNNKAAGGCTGCTATGGAA	Mega_2_R	Forward primer for DMS at associated position
MF2_P-Jirovecii_DHFR-DMS_primer_position_130	GGTGAATTGTGTNNKGCTGCTATGGAACAC	Mega_2_R	Forward primer for DMS at associated position
MF2_P-Jirovecii_DHFR-DMS_primer_position_131	GAATTGTGTAAGNNKGCTATGGAACACAGT	Mega_2_R	Forward primer for DMS at associated position
MF2_P-Jirovecii_DHFR-DMS_primer_position_132	TTGTGTAAGGCTNNKATGGAACACAGTAGA	Mega_2_R	Forward primer for DMS at associated position
MF2_P-Jirovecii_DHFR-DMS_primer_position_133	TGTAAGGCTGCTNNKGAACACAGTAGATTG	Mega_2_R	Forward primer for DMS at associated position
MF2_P-Jirovecii_DHFR-DMS_primer_position_134	AAGGCTGCTATGNNKCACAGTAGATTGAAC	Mega_2_R	Forward primer for DMS at associated position
MF2_P-Jirovecii_DHFR-DMS_primer_position_135	GCTGCTATGGAANNKAGTAGATTGAACCGT	Mega_2_R	Forward primer for DMS at associated position
MF2_P-Jirovecii_DHFR-DMS_primer_position_136	GCTATGGAACACNNKAGATTGAACCGTATC	Mega_2_R	Forward primer for DMS at associated position
MF2_P-Jirovecii_DHFR-DMS_primer_position_137	ATGGAACACAGTNNKTTGAACCGTATCATT	Mega_2_R	Forward primer for DMS at associated position
MF2_P-Jirovecii_DHFR-DMS_primer_position_138	GAACACAGTAGANNKAACCGTATCATTGCC	Mega_2_R	Forward primer for DMS at associated position
MF2_P-Jirovecii_DHFR-DMS_primer_position_139	CACAGTAGATTGNNKCGTATCATTGCCACC	Mega_2_R	Forward primer for DMS at associated position
MF2_P-Jirovecii_DHFR-DMS_primer_position_140	AGTAGATTGAACNNKATCATTGCCACCGTC	Mega_2_R	Forward primer for DMS at associated position
MF2_P-Jirovecii_DHFR-DMS_primer_position_141	AGATTGAACCGTNNKATTGCCACCGTCATT	Mega_2_R	Forward primer for DMS at associated position
MF2_P-Jirovecii_DHFR-DMS_primer_position_142	TTGAACCGTATCNNKGCCACCGTCATTCAC	Mega_2_R	Forward primer for DMS at associated position
MF2_P-Jirovecii_DHFR-DMS_primer_position_143	AACCGTATCATTNNKACCGTCATTCACAAC	Mega_2_R	Forward primer for DMS at associated position
MF2_P-Jirovecii_DHFR-DMS_primer_position_144	CGTATCATTGCCNNKGTCATTCACAACGAA	Mega_2_R	Forward primer for DMS at associated position
MF3_P-Jirovecii_DHFR-DMS_primer_position_145	ATCATTGCCACCNNKATTCACAACGAAGTT	Mega_2_R	Forward primer for DMS at associated position
MF3_P-Jirovecii_DHFR-DMS_primer_position_146	ATTGCCACCGTCNNKCACAACGAAGTTGAC	Mega_2_R	Forward primer for DMS at associated position
MF3_P-Jirovecii_DHFR-DMS_primer_position_147	GCCACCGTCATTNNKAACGAAGTTGACTGT	Mega_3_R	Forward primer for DMS at associated position
MF3_P-Jirovecii_DHFR-DMS_primer_position_148	ACCGTCATTCACNNKGAAGTTGACTGTGAT	Mega_3_R	Forward primer for DMS at associated position
MF3_P-Jirovecii_DHFR-DMS_primer_position_149	GTCATTCACAACNNKGTTGACTGTGATGTC	Mega_3_R	Forward primer for DMS at associated position
MF3_P-Jirovecii_DHFR-DMS_primer_position_150	ATTCACAACGAANNKGACTGTGATGTCTTC	Mega_3_R	Forward primer for DMS at associated position
MF3_P-Jirovecii_DHFR-DMS_primer_position_151	CACAACGAAGTTNNKTGTGATGTCTTCTTC	Mega_3_R	Forward primer for DMS at associated position
MF3_P-Jirovecii_DHFR-DMS_primer_position_152	AACGAAGTTGACNNKGATGTCTTCTTCCCA	Mega_3_R	Forward primer for DMS at associated position
MF3_P-Jirovecii_DHFR-DMS_primer_position_153	GAAGTTGACTGTNNKGTCTTCTTCCCAATT	Mega_3_R	Forward primer for DMS at associated position
MF3_P-Jirovecii_DHFR-DMS_primer_position_154	GTTGACTGTGATNNKTTCTTCCCAATTGAC	Mega_3_R	Forward primer for DMS at associated position
MF3_P-Jirovecii_DHFR-DMS_primer_position_155	GACTGTGATGTCNNKTTCCCAATTGACTTC	Mega_3_R	Forward primer for DMS at associated position
MF3_P-Jirovecii_DHFR-DMS_primer_position_156	TGTGATGTCTTCNNKCCAATTGACTTCAGA	Mega_3_R	Forward primer for DMS at associated position
MF3_P-Jirovecii_DHFR-DMS_primer_position_157	GATGTCTTCTTCNNKATTGACTTCAGATCT	Mega_3_R	Forward primer for DMS at associated position
MF3_P-Jirovecii_DHFR-DMS_primer_position_158	GTCTTCTTCCCANNKGACTTCAGATCTTCT	Mega_3_R	Forward primer for DMS at associated position
MF3_P-Jirovecii_DHFR-DMS_primer_position_159	TTCTTCCCAATTNNKTTCAGATCTTCTCAA	Mega_3_R	Forward primer for DMS at associated position
MF3_P-Jirovecii_DHFR-DMS_primer_position_160	TTCCCAATTGACNNKAGATCTTCTCAATCC	Mega_3_R	Forward primer for DMS at associated position
MF3_P-Jirovecii_DHFR-DMS_primer_position_161	CCAATTGACTTCNNKTCTTCTCAATCCTGT	Mega_3_R	Forward primer for DMS at associated position
MF3_P-Jirovecii_DHFR-DMS_primer_position_162	ATTGACTTCAGANNKTCTCAATCCTGTTTG	Mega_3_R	Forward primer for DMS at associated position
MF3_P-Jirovecii_DHFR-DMS_primer_position_163	GACTTCAGATCTNNKCAATCCTGTTTGCCA	Mega_3_R	Forward primer for DMS at associated position
MF3_P-Jirovecii_DHFR-DMS_primer_position_164	TTCAGATCTTCTNNKTCCTGTTTGCCATGG	Mega_3_R	Forward primer for DMS at associated position
MF3_P-Jirovecii_DHFR-DMS_primer_position_165	AGATCTTCTCAANNKTGTTTGCCATGGAGA	Mega_3_R	Forward primer for DMS at associated position
MF3_P-Jirovecii_DHFR-DMS_primer_position_166	TCTTCTCAATCCNNKTTGCCATGGAGAAAG	Mega_3_R	Forward primer for DMS at associated position
MF3_P-Jirovecii_DHFR-DMS_primer_position_167	TCTCAATCCTGTNNKCCATGGAGAAAGCAA	Mega_3_R	Forward primer for DMS at associated position
MF3_P-Jirovecii_DHFR-DMS_primer_position_168	CAATCCTGTTTGNNKTGGAGAAAGCAAGAT	Mega_3_R	Forward primer for DMS at associated position
MF3_P-Jirovecii_DHFR-DMS_primer_position_169	TCCTGTTTGCCANNKAGAAAGCAAGATCAC	Mega_3_R	Forward primer for DMS at associated position
MF3_P-Jirovecii_DHFR-DMS_primer_position_170	TGTTTGCCATGGNNKAAGCAAGATCACTCC	Mega_3_R	Forward primer for DMS at associated position
MF3_P-Jirovecii_DHFR-DMS_primer_position_171	TTGCCATGGAGANNKCAAGATCACTCCGTC	Mega_3_R	Forward primer for DMS at associated position
MF3_P-Jirovecii_DHFR-DMS_primer_position_172	CCATGGAGAAAGNNKGATCACTCCGTCTTG	Mega_3_R	Forward primer for DMS at associated position
MF3_P-Jirovecii_DHFR-DMS_primer_position_173	TGGAGAAAGCAANNKCACTCCGTCTTGGAA	Mega_3_R	Forward primer for DMS at associated position
MF3_P-Jirovecii_DHFR-DMS_primer_position_174	AGAAAGCAAGATNNKTCCGTCTTGGAAGCT	Mega_3_R	Forward primer for DMS at associated position
MF3_P-Jirovecii_DHFR-DMS_primer_position_175	AAGCAAGATCACNNKGTCTTGGAAGCTTGG	Mega_3_R	Forward primer for DMS at associated position
MF3_P-Jirovecii_DHFR-DMS_primer_position_176	CAAGATCACTCCNNKTTGGAAGCTTGGGTT	Mega_3_R	Forward primer for DMS at associated position
MF3_P-Jirovecii_DHFR-DMS_primer_position_177	GATCACTCCGTCNNKGAAGCTTGGGTTGGT	Mega_3_R	Forward primer for DMS at associated position
MF3_P-Jirovecii_DHFR-DMS_primer_position_178	CACTCCGTCTTGNNKGCTTGGGTTGGTTCC	Mega_3_R	Forward primer for DMS at associated position
MF3_P-Jirovecii_DHFR-DMS_primer_position_179	TCCGTCTTGGAANNKTGGGTTGGTTCCAAG	Mega_3_R	Forward primer for DMS at associated position
MF3_P-Jirovecii_DHFR-DMS_primer_position_180	GTCTTGGAAGCTNNKGTTGGTTCCAAGGTT	Mega_3_R	Forward primer for DMS at associated position
MF3_P-Jirovecii_DHFR-DMS_primer_position_181	TTGGAAGCTTGGNNKGGTTCCAAGGTTCCA	Mega_3_R	Forward primer for DMS at associated position
MF3_P-Jirovecii_DHFR-DMS_primer_position_182	GAAGCTTGGGTTNNKTCCAAGGTTCCACAA	Mega_3_R	Forward primer for DMS at associated position
MF3_P-Jirovecii_DHFR-DMS_primer_position_183	GCTTGGGTTGGTNNKAAGGTTCCACAAGGT	Mega_3_R	Forward primer for DMS at associated position
MF3_P-Jirovecii_DHFR-DMS_primer_position_184	TGGGTTGGTTCCNNKGTTCCACAAGGTAAG	Mega_3_R	Forward primer for DMS at associated position
MF3_P-Jirovecii_DHFR-DMS_primer_position_185	GTTGGTTCCAAGNNKCCACAAGGTAAGATT	Mega_3_R	Forward primer for DMS at associated position
MF3_P-Jirovecii_DHFR-DMS_primer_position_186	GGTTCCAAGGTTNNKCAAGGTAAGATTAAT	Mega_3_R	Forward primer for DMS at associated position
MF3_P-Jirovecii_DHFR-DMS_primer_position_187	TCCAAGGTTCCANNKGGTAAGATTAATGAA	Mega_3_R	Forward primer for DMS at associated position
MF3_P-Jirovecii_DHFR-DMS_primer_position_188	AAGGTTCCACAANNKAAGATTAATGAAAAC	Mega_3_R	Forward primer for DMS at associated position
MF3_P-Jirovecii_DHFR-DMS_primer_position_189	GTTCCACAAGGTNNKATTAATGAAAACGGT	Mega_3_R	Forward primer for DMS at associated position
MF3_P-Jirovecii_DHFR-DMS_primer_position_190	CCACAAGGTAAGNNKAATGAAAACGGTTTC	Mega_3_R	Forward primer for DMS at associated position
MF3_P-Jirovecii_DHFR-DMS_primer_position_191	CAAGGTAAGATTNNKGAAAACGGTTTCATT	Mega_3_R	Forward primer for DMS at associated position
MF3_P-Jirovecii_DHFR-DMS_primer_position_192	GGTAAGATTAATNNKAACGGTTTCATTTAC	Mega_3_R	Forward primer for DMS at associated position
MF3_P-Jirovecii_DHFR-DMS_primer_position_193	AAGATTAATGAANNKGGTTTCATTTACGAA	Mega_3_R	Forward primer for DMS at associated position
MF3_P-Jirovecii_DHFR-DMS_primer_position_194	ATTAATGAAAACNNKTTCATTTACGAATTC	Mega_3_R	Forward primer for DMS at associated position
MF3_P-Jirovecii_DHFR-DMS_primer_position_195	AATGAAAACGGTNNKATTTACGAATTCGAA	Mega_3_R	Forward primer for DMS at associated position
MF3_P-Jirovecii_DHFR-DMS_primer_position_196	GAAAACGGTTTCNNKTACGAATTCGAAATG	Mega_3_R	Forward primer for DMS at associated position
MF3_P-Jirovecii_DHFR-DMS_primer_position_197	AACGGTTTCATTNNKGAATTCGAAATGTGG	Mega_3_R	Forward primer for DMS at associated position
MF3_P-Jirovecii_DHFR-DMS_primer_position_198	GGTTTCATTTACNNKTTCGAAATGTGGATT	Mega_3_R	Forward primer for DMS at associated position
MF3_P-Jirovecii_DHFR-DMS_primer_position_199	TTCATTTACGAANNKGAAATGTGGATTCGT	Mega_3_R	Forward primer for DMS at associated position
MF3_P-Jirovecii_DHFR-DMS_primer_position_200	ATTTACGAATTCNNKATGTGGATTCGTGAC	Mega_3_R	Forward primer for DMS at associated position
MF3_P-Jirovecii_DHFR-DMS_primer_position_201	TACGAATTCGAANNKTGGATTCGTGACATC	Mega_3_R	Forward primer for DMS at associated position
MF3_P-Jirovecii_DHFR-DMS_primer_position_202	GAATTCGAAATGNNKATTCGTGACATCTAA	Mega_3_R	Forward primer for DMS at associated position
MF3_P-Jirovecii_DHFR-DMS_primer_position_203	TTCGAAATGTGGNNKCGTGACATCTAAatc	Mega_3_R	Forward primer for DMS at associated position
MF3_P-Jirovecii_DHFR-DMS_primer_position_204	GAAATGTGGATTNNKGACATCTAAatcgat	Mega_3_R	Forward primer for DMS at associated position
MF3_P-Jirovecii_DHFR-DMS_primer_position_205	ATGTGGATTCGTNNKATCTAAatcgatacc	Mega_3_R	Forward primer for DMS at associated position
MF3_P-Jirovecii_DHFR-DMS_primer_position_206	TGGATTCGTGACNNKTAAatcgataccgtc	Mega_3_R	Forward primer for DMS at associated position
C3xFLAG_F	CGGTTTCATTTACGAATTCGAAATGTGGATTCGTGACATCAGGGAACAAAAGCTGGAG	C3xFLAG_R	Oligo used for construction of C-terminal tagged plasmids
C3xFLAG_R	aagcgtgacataactaattacatgactcgaggtcgacggtCTATAGGGCGAATTGGGT	C3xFLAG_F	Oligo used for construction of C-terminal tagged plasmids
N1xFLAG_F1_F	acaccagaacttagtttcgaATGgattataaagatgacgatg	N1xFLAG_F1_R_nomet, N1xFLAG_F1_R_met	Oligo used for construction of N-terminal tagged plasmids
N1xFLAG_F1_R_nomet	gagctccagcttttgttccctcttgtcatcgtcatctttataatc	N1xFLAG_F1_F	Oligo used for construction of N-terminal tagged plasmids
N1xFLAG_F1_R_met	CATgagctccagcttttgttccctcttgtcatcgtcatctttataatc	N1xFLAG_F1_F	Oligo used for construction of N-terminal tagged plasmids
N1xFLAG_F2_F_nomet	agggaacaaaagctggagctcGACTGGCAAAAGTCCTTAAC	N1xFLAG_F2_R	Oligo used for construction of N-terminal tagged plasmids
N1xFLAG_F2_F_met	agggaacaaaagctggagctcATGGACTGGCAAAAGTCCTTAAC	N1xFLAG_F2_R	Oligo used for construction of N-terminal tagged plasmids
N1xFLAG_F2_R	tgactcgaggtcgacggtatcgatttaGATGTCACGAATCCACATTTCG	N1xFLAG_F2_F_nomet, N1xFLAG_F2_F_met	Oligo used for construction of N-terminal tagged plasmids
OP151-E5	ctggccccacaaaccttcaa	ADHterm_R	Oligo used for construction of strain IGA130
ADHterm_R	CCATCTTTTCGTAAATTTCTG	OP151-E5	Oligo used for construction of strain IGA130
Pj_GFP_Frag1_R	GAATAGTTCTTCACCCTTGGAAACaccaccGATGTCACGAATCCACATTTC	Valid_master_F	Oligo used to construct PjDHFR-mEGFP fusion
Pj_GFP_Frag2_F	ggtggtGTTTCCAAGGGTGAAGAACTATTC	Valid_master_R	Oligo used to construct PjDHFR-mEGFP fusion
DFR1_FLAG_TAG_F	AAAAGGTTATTGCTTCGAATTCACTCTATACAATCGTAAAAGGGAACAAAAGCTGGAG	DFR1_FLAG_TAG_R	Oligo to tag DFR1 with 3xFLAG_tag
DFR1_FLAG_TAG_R	CTATTTAACATATTAAAAAAAATATACGGGCGGAGAGGTTCTATAGGGCGAATTGGGT	DFR1_FLAG_TAG_F	Oligo to tag DFR1 with 3xFLAG_tag
